# Prostate Epithelial Genes Define Docetaxel-Sensitive Prostate Cancer Molecular Subtype

**DOI:** 10.1101/2020.08.26.269415

**Authors:** Hyunho Han, Kwibok Choi, Young Jun Moon, Ji Eun Heo, Won Sik Ham, Won Sik Jang, Koon Ho Rha, Nam Hoon Cho, Filippo G. Giancotti, Young-Deuk Choi

## Abstract

**BACKGROUND & OBJECTIVES:** Analysis of the transcriptomic landscape of prostate adenocarcinoma shows multidimensional gene expression variability. Understanding cancer transcriptome complexity can provide biological insight and therapeutic guidance. To avoid potential confounding factors, such as stromal contamination and stress-related material degradation, we utilized a set of genes expressed by prostate epithelial cells from single-cell transcriptome data of the human prostate gland.

**MATERIALS & METHODS:** Analyzing publicly available bulk and single-cell RNA sequencing data, we defined 1,629 genes expressed by prostate epithelial cells. Consensus clustering and CIBERSORT deconvolution were used for class discovery and proportion estimate analysis. The Cancer Genome Atlas Prostate Adenocarcinoma (TCGA-PRAD) dataset served as a training set. The resulting clusters were analyzed in association with clinical, pathologic, and genomic characteristics and impact on survival.

**RESULTS:** TCGA-PRAD tumors were separated into four subtypes: A (30.0%), B (26.0%), C (14.7%), D (4.2%), and mixed (25.0%). Subtype A was characterized by low frequency of ETS-family fusions and high expression of *KLK3*, which encodes prostate-specific antigen (PSA). Subtype B showed the highest expression of *ACP3*, encoding PAP (prostatic acid phosphatase). Subtypes C and D were commonly associated with advanced T/N stages, high Gleason grades, and p53 or PIK3CA mutations. In silico drug-sensitivity screening suggested that subtype B is likely sensitive to docetaxel and paclitaxel. Serum PSA/PAP ratio was predictive of a radiographic response to docetaxel in metastatic castration-resistant prostate cancer patients.

**CONCLUSION:** We propose four prostate adenocarcinoma subtypes with distinct transcriptomic, genomic, and pathologic characteristics. PSA/PAP ratio in advanced cancer may aid in determining which patients would benefit from maximized androgen receptor inhibition or early use of antimicrotubule agents. Molecular subtypes and biomarkers must be validated in a prospective cohort study.
