## Supplementary material for "Prostate Epithelial Genes Define Docetaxel-Sensitive Prostate Cancer Molecular Subtype": Table S1

### Sheet: Table S1
Bulk RNA-Seq		Single Cell RNA-Seq
Hugo_Symbol	Entrez_Gene_Id	Hugo_Symbol	Entrez_Gene_Id
NAT1	9	AOC1	26
SERPINA3	12	ACP3	55
ABAT	18	ACYP1	97
ABCA4	24	AIM1	202
AOC1	26	ALDH1A3	220
ABO	28	AMPH	273
ACADL	33	ANK1	286
ACADSB	36	ANK2	287
ACP5	54	BIRC3	330
ACP3	55	KLK3	354
ADAM8	101	ASCL1	429
PARP4	143	ATP1A1	476
ADRB1	153	ATP1B1	481
CRISP1	167	ATP1B3	483
AGA	175	KIF1A	547
AGL	178	BBS2	583
AGT	183	DST	667
AIM1	202	ZFP36L1	677
ALCAM	214	LDLRAD4	753
ALDH3A1	218	CA9	768
ALDH1A3	220	CACNA1A	773
ALDH3A2	224	CALCA	796
ALOX12B	242	CAMK2B	816
ALOX15B	247	CAV1	857
ANPEP	290	CAV2	858
ANXA1	301	CEACAM5	1048
ANXA2	302	CHGA	1113
ANXA3	306	CHGB	1114
BIRC5	332	CHN1	1123
KLK3	354	CLCN4	1183
AQP2	359	CP	1356
AQP3	360	CLDN4	1364
AQP4	361	CLDN3	1365
ARVCF	421	CRMP1	1400
ASCL2	430	CST1	1469
ASS1	445	DACH1	1602
ALDH7A1	501	DGKQ	1609
KIF1A	547	DBI	1622
AUH	549	DDC	1644
AZGP1	563	AKR1C2	1646
BCL2L1	598	DEFB1	1672
CEACAM1	634	DYNC1I1	1780
BIK	638	DPYSL3	1809
BNC1	646	DSC2	1824
BMPR1B	658	DTNA	1837
DST	667	HBEGF	1839
BTC	685	DUSP5	1847
KLF5	688	EEF1B2	1933
BUB1	699	MEGF6	1953
CA9	768	MEGF9	1955
CA12	771	SERPINB1	1992
CACNB4	785	ELAVL4	1996
CAPG	822	EMP1	2012
CAPN1	823	ENO1	2023
CAPS	828	ENO2	2026
CBR1	873	EPHB4	2050
CBS	875	ERBB4	2066
CD38	952	FABP5	2171
ENTPD5	957	FANCF	2188
CD47	961	FGF12	2257
CDH1	999	FGF14	2259
CDH3	1001	FOXM1	2305
CDKN1C	1028	FOXO3	2309
CDKN2A	1029	FUT1	2523
CDS1	1040	GABRB3	2562
CLGN	1047	GALR1	2587
CEACAM5	1048	GGT7	2686
CEL	1056	GLG1	2734
CFTR	1080	GLRX	2745
CEACAM7	1087	GLUL	2752
CHGA	1113	GP2	2813
CHGB	1114	GPR27	2850
CHRM1	1128	GPX2	2877
CHRNA2	1135	GRP	2922
AP1S1	1174	GTF3C1	2975
COL4A6	1288	HCLS1	3059
COL9A2	1298	HHEX	3087
COL17A1	1308	HMGCS1	3157
CP	1356	FOXA2	3170
CPB1	1360	HOXA11	3207
CPE	1363	HOXA13	3209
CLDN4	1364	HOXB3	3213
CLDN3	1365	HOXB6	3216
CLDN7	1366	HOXB8	3218
CRABP2	1382	HOXB9	3219
CRYM	1428	HOXD10	3236
CST1	1469	PRMT1	3276
CSTA	1475	HSPA1A	3303
CTNND2	1501	HSPA1B	3304
CTSH	1512	ID1	3397
CTSV	1515	IDH2	3418
CXADR	1525	IGFBP3	3486
CYB561	1534	IL1R1	3554
CYP3A5	1577	IL6ST	3572
CYP24A1	1591	KCNJ2	3759
AKR1C2	1646	KCNJ6	3763
DEFB1	1672	KIF3C	3797
DHCR24	1718	KLK2	3817
DLG3	1741	KPNA5	3841
DMBT1	1755	KRT5	3852
DNAH5	1767	KRT6A	3853
DPP4	1803	KRT7	3855
DPYS	1807	KRT13	3860
DSC2	1824	KRT14	3861
DSC3	1825	KRT15	3866
DSG2	1829	KRT17	3872
DSG3	1830	STMN1	3925
DSP	1832	LCN2	3934
DTNB	1838	LCP1	3936
EDN2	1907	LFNG	3955
EEF1A2	1917	LMO7	4008
EFNB3	1949	LMX1B	4010
EGF	1950	LTF	4057
CELSR2	1952	LY6H	4062
EGR4	1961	LYL1	4066
EPHA2	1969	MAL	4118
ELF3	1999	MAOB	4129
ELF5	2001	MAP1A	4130
EPHA1	2041	MGAT5	4249
EPHX2	2053	MMP7	4316
ERBB2	2064	MSMB	4477
ERBB3	2065	MT1F	4494
ESRRG	2104	MT1G	4495
EVPL	2125	MYO1F	4542
EYA2	2139	MUC3A	4584
F2RL1	2150	MUC5AC	4586
FAAH	2166	CEACAM6	4680
FABP3	2170	NCL	4691
ACSL1	2180	NELL1	4745
FASN	2194	NELL2	4753
FAT2	2196	NOVA1	4857
FBP1	2203	NPM1	4869
FCGR1B	2210	NPPA	4878
FGFR3	2261	NRCAM	4897
FGFR2	2263	PA2G4	5036
FGL1	2267	PAX5	5079
FKBP1B	2281	PCP4	5121
FOXE1	2304	PCSK2	5126
FOLH1	2346	SLC26A4	5172
FRK	2444	PI3	5266
FUCA1	2517	SERPINI1	5274
FUT2	2524	PIGR	5284
FUT3	2525	PLA2G2A	5320
GABRB3	2562	PPP3CA	5530
GABRG3	2567	PKIB	5570
GALNT3	2591	MAP2K6	5608
GATA3	2625	PROX1	5629
GBP3	2635	PSD	5662
GGT1	2678	PTMS	5763
GJB1	2705	PTPRD	5789
GJB3	2707	PTPRN	5798
GJB5	2709	QDPR	5860
GCLC	2729	RAB27B	5874
GMPR	2766	RAN	5901
GNA15	2769	RANBP1	5902
GNG4	2786	RBP1	5947
SFN	2810	RET	5979
GP2	2813	RGS4	5999
GPD2	2820	S100A2	6273
GPR37	2861	S100A6	6277
FFAR2	2867	SAA1	6288
GPX2	2877	SAA2	6289
GRB7	2886	SERPINB3	6317
GRIN1	2902	CXCL6	6372
GSTA1	2938	SRSF3	6428
HIST1H2AE	3012	SCG5	6447
HIST1H2BD	3017	SH3BGR	6450
HADH	3033	ST6GAL1	6480
HAS3	3038	SLC4A3	6508
HFE	3077	SLC1A4	6509
HGD	3081	SLPI	6590
HMGB3	3149	HLTF	6596
HMGCS1	3157	SNAP25	6616
HMGCS2	3158	SNCG	6623
FOXA1	3169	SNRPD1	6632
FOXA2	3170	SNRPN	6638
FOXA3	3171	SOD2	6648
HNF4G	3174	SOX2	6657
SLC29A2	3177	SPINK1	6690
HPN	3249	SRM	6723
HSD11B2	3291	STAT3	6774
HSD17B2	3294	SYN1	6853
IGSF3	3321	SYP	6855
ICA1	3382	SYT1	6857
IDH1	3417	TCEA2	6919
IDH2	3418	TCF19	6941
IHH	3549	TEF	7008
IL1A	3552	TGM3	7053
IL1B	3553	TSPAN8	7103
IL1RN	3557	TMPRSS2	7113
IL2RB	3560	TPD52	7163
IL18	3606	TPH1	7166
IRF5	3663	TRPC1	7220
IRF6	3664	UCHL1	7345
ITGA3	3675	UCP2	7351
ITGB4	3691	VEGFB	7423
ITGB6	3694	VGF	7425
JUP	3728	ZFP36	7538
KCNC2	3747	ZNF174	7727
KCNC3	3748	DNALI1	7802
KCNJ11	3767	SCG2	7857
KCNN4	3783	PSCA	8000
KCNQ1	3784	HIST1H2AC	8334
KCNS3	3790	PIP5K1B	8395
KISS1	3814	FKBP6	8468
KLK1	3816	PLPP1	8611
KLK2	3817	CADPS	8618
KRT4	3851	PDE5A	8654
KRT5	3852	B3GALT2	8707
KRT6A	3853	GALR2	8811
KRT6B	3854	SOCS2	8835
KRT7	3855	GGH	8836
KRT8	3856	TSC22D1	8848
KRT13	3860	FCGBP	8857
KRT14	3861	SGCE	8910
KRT15	3866	CACNA1H	8912
KRT16	3868	BAIAP3	8938
KRT17	3872	CDK5R2	8941
KRT18	3875	SYT7	9066
KRT19	3880	CLDN1	9076
LAD1	3898	USP6	9098
AFF3	3899	SEC22C	9117
LAMA3	3909	INA	9118
LAMB3	3914	PDCD5	9141
LAMC2	3918	NEURL1	9148
LCN2	3934	GTF3C3	9330
LCP1	3936	NRXN1	9378
LLGL2	3993	FAM189A2	9413
LMO7	4008	THEMIS2	9473
CYP4F3	4051	GDF15	9518
LTF	4057	SPAG6	9576
LYN	4067	BRE	9577
LYZ	4069	WTAP	9589
TACSTD2	4070	KLK4	9622
EPCAM	4072	GREB1	9687
MAOA	4128	RIMS2	9699
MB	4151	ST18	9705
CHST6	4166	FAM131B	9715
MDFI	4188	TOX	9760
MET	4233	DNAJC6	9829
MIPEP	4285	DGCR2	9993
MKI67	4288	NAMPT	10135
MAP3K9	4293	PDZK1IP1	10158
MME	4311	DHRS9	10170
MMP7	4316	LANCL1	10314
MMP13	4322	TUBB4B	10383
CITED1	4435	WFDC2	10406
MSMB	4477	TAB1	10454
MST1R	4486	MERTK	10461
MT1E	4493	SEMA4B	10509
MT1F	4494	CIB1	10519
MT1G	4495	NEBL	10529
MT1H	4496	AGR2	10551
MT1M	4499	OLFM4	10562
MT1X	4501	SCGN	10590
MUC2	4583	TXNIP	10628
MUC3A	4584	PNRC1	10957
MUC4	4585	MAPRE2	10982
MYB	4602	CCDC85B	11007
MYBPC1	4604	STMN2	11075
MYO5B	4645	TPPP	11076
MYO6	4646	PKIG	11142
CEACAM6	4680	PSIP1	11168
NDUFV2	4729	SCRG1	11341
NEFH	4744	CEP162	22832
NELL1	4745	NLRP1	22861
NEO1	4756	ELL2	22936
NOS1	4842	EFR3B	22979
NOS2	4843	DOPEY1	23033
NPY	4852	PEG10	23089
NTF4	4909	FSTL4	23105
OAS1	4938	ARHGEF9	23229
ORM2	5005	MCF2L	23263
OVOL1	5017	WDR7	23335
PAEP	5047	UBR4	23352
PAFAH1B3	5050	VPS8	23355
PAH	5053	ZDHHC17	23390
SERPINB2	5055	KCNH3	23416
CNTN3	5067	HEY1	23462
PAX9	5083	CBX7	23492
PCDH7	5099	RIMBP2	23504
CDK18	5129	MAPK8IP2	23542
PDE6B	5158	TSPAN15	23555
ENPP3	5169	VSIG2	23584
SLC26A4	5172	SH3BP4	23677
PFKFB2	5208	CADM1	23705
PGC	5225	EID1	23741
PHKA1	5255	ZNF318	24149
PHKG2	5261	QPCT	25797
SERPINA1	5265	SLC39A6	25800
PI3	5266	RAB26	25837
SERPINB5	5268	TECPR1	25851
SERPINB13	5275	PART1	25859
PIGR	5284	MPC2	25874
PIK3CB	5291	ZNF473	25888
PIP	5304	NIPSNAP3A	25934
PITX1	5307	KRT23	25984
PKP1	5317	ERC2	26059
PKP2	5318	IFT172	26160
PLA2G2A	5320	PTPN22	26191
PLAU	5328	SRPK3	26576
PLIN1	5346	NGFRAP1	27018
FXYD3	5349	TSPAN13	27075
PLS1	5357	UQCRQ	27089
POLB	5423	SDCBP2	27111
POU2AF1	5450	TUBG2	27175
PPL	5493	RND1	27289
PPP2R2C	5522	RAB30	27314
PRIM2	5558	PCSK1N	27344
PRKCZ	5590	PCLO	27445
PRSS3	5646	TMEM176B	28959
PRSS8	5652	RGCC	28984
KLK10	5655	ASTE1	28990
PTPN3	5774	LINC00339	29092
PTPN6	5777	SCG3	29106
PTPRF	5792	TAGLN3	29114
PTPRH	5794	HILPDA	29923
PTPRN2	5799	KLK12	43849
PXMP2	5827	MYEF2	50804
RAB3B	5865	RPS27L	51065
RAB27B	5874	CUTC	51076
RAC3	5881	SEPSECS	51091
RAP1GAP	5909	SCCPDH	51097
REN	5972	RDH11	51109
RLN1	6013	DNAJC27	51277
RORC	6097	SLC25A37	51312
RPS6KA1	6195	PLAC8	51316
RTN1	6252	RAB6B	51560
S100A2	6273	DHRS7	51635
S100P	6286	SARAF	51669
SAA2	6289	ERRFI1	54206
ACSM3	6296	FAM134B	54463
SC5D	6309	KRT20	54474
SERPINB3	6317	LRRN3	54674
SERPINB4	6318	RBFOX1	54715
SCNN1A	6337	FEV	54738
SCNN1B	6338	CNTLN	54875
SCNN1G	6340	SDHAF2	54949
SCP2	6342	UBR7	55148
CCL20	6364	RCBTB1	55213
CXCL11	6373	TMEM176A	55365
SDC1	6382	HES6	55502
SECTM1	6398	TRIM36	55521
SEMG1	6406	TMEM55A	55529
SEMG2	6407	NBPF1	55672
SH3GL2	6456	EDEM2	55741
SHH	6469	RCOR3	55758
ST6GAL1	6480	ZNF415	55786
STIL	6491	TRERF1	55809
SIM2	6493	PECR	55825
SLC1A3	6507	GLT8D1	55830
SLC2A1	6513	EAF2	55840
SLC2A5	6518	TMEM165	55858
SLC5A1	6523	BEX1	55859
SLC6A11	6538	THSD1	55901
SLC9A2	6549	DNAJC12	56521
SLC14A1	6563	CELF4	56853
SLC15A1	6564	MDM1	56890
SLC15A2	6565	CEMIP	57214
SLC18A2	6571	SENP7	57337
SLPI	6590	MKL2	57496
SORD	6652	NLGN4X	57502
SORL1	6653	KLHL42	57542
SOX9	6662	CEP126	57562
SOX15	6665	SYT13	57586
SPINK1	6690	FNIP2	57600
SPINK2	6691	RNF213	57674
SPINT1	6692	ZFP14	57677
SPRR1A	6698	SLC7A14	57709
SPTBN2	6712	NCOA5	57727
ST14	6768	WDR19	57728
STXBP2	6813	CCDC181	57821
SULT2B1	6820	SQRDL	58472
SYK	6850	PLEKHB1	58473
TBX6	6911	ZNF250	58500
TBXAS1	6916	ELOVL5	60481
TCEA3	6920	ZSCAN31	64288
TCN1	6947	KLHL25	64410
TCTA	6988	GZF1	64412
TF	7018	SMYD3	64754
TFAP2A	7020	MEAF6	64769
TFF1	7031	MICAL1	64780
TFF3	7033	LRRC61	65999
TG	7038	DBNDD1	79007
TGFA	7039	PPDPF	79144
TGM4	7047	LRFN3	79414
TGM1	7051	TMEM53	79639
TGM3	7053	SRD5A3	79644
TLR2	7097	BBS10	79738
TLR5	7100	TXNDC15	79770
TSPAN8	7103	NAA40	79829
TSPAN6	7105	TMC5	79838
TM7SF2	7108	MAP9	79884
TMPRSS2	7113	WDR76	79968
TPD52	7163	TRIM46	80128
TPH1	7166	PRR36	80164
TPMT	7172	PDGFD	80310
PHLDA2	7262	CXXC4	80319
TYMS	7298	SLC44A4	80736
UPK1B	7348	B9D2	80776
SCGB1A1	7356	KCNH6	81033
UPK3A	7380	TRMT1L	81627
VIPR1	7433	VMP1	81671
VSNL1	7447	SFXN3	81855
CORO2A	7464	MED25	81857
WNT7A	7476	DRC3	83450
WNT7B	7477	ARHGAP24	83478
XDH	7498	FAM167A	83648
ZNF165	7718	MS4A8	83661
ZNF185	7739	ESPN	83715
ZNF217	7764	EMILIN2	84034
ZNF229	7772	ADGRV1	84059
SLC30A4	7782	KBTBD7	84078
DNALI1	7802	SLITRK6	84189
MALL	7851	PHYHIPL	84457
ALDH5A1	7915	TMEM25	84866
PLA2G7	7941	FIBCD1	84929
ARHGEF5	7984	JMJD1C-AS1	84989
TUSC3	7991	C11orf70	85016
RASSF7	8045	PAQR8	85315
AP3B2	8120	SHANK3	85358
HIST1H2BG	8339	SIGLEC10	89790
HIST1H2BF	8343	MAATS1	89876
HIST1H2BE	8344	C16orf45	89927
HIST1H2BC	8347	MIDN	90007
HIST1H3E	8353	FLJ20021	90024
HIST1H4H	8365	C9orf69	90120
HIST1H4E	8367	CCDC126	90693
RASAL1	8437	SEC11C	90701
FOXN1	8456	FMNL3	91010
CYP4F2	8529	CCDC34	91057
BCAS1	8537	SCGB3A1	92304
BARX2	8538	DNER	92737
LY6D	8581	BPIFB1	92747
PLPP2	8612	COQ10A	93058
TP63	8626	ARHGAP18	93663
HSD17B6	8630	PRKCDBP	112464
OASL	8638	IZUMO4	113177
SLC4A4	8671	TIRAP	114609
VAMP8	8673	SORCS1	114815
DNAH11	8701	C1QTNF1	114897
SERPINB7	8710	C12orf56	115749
TNK1	8711	GRIN3A	116443
ABCC3	8714	SSX2IP	117178
TNFSF10	8743	MORN4	118812
ADAM9	8754	PIH1D2	120379
PEX11A	8800	DEPDC4	120863
PROM1	8842	DEGS2	123099
HCAR3	8843	HYKK	123688
FCGBP	8857	FSD2	123722
APLN	8862	ZG16B	124220
VNN2	8875	CLDND2	125875
VNN1	8876	EID2B	126272
GYG2	8908	KLHDC9	126823
BAIAP3	8938	ERICH3	127254
STBD1	8987	TSHZ2	128553
PSTPIP2	9050	TMEM178A	130733
MAP7	9053	FAM3D	131177
SYT7	9066	GNPDA2	132789
CLDN12	9069	RIPPLY2	134701
CLDN10	9071	IRAK1BP1	134728
CLDN8	9073	TAAR1	134864
CLDN1	9076	NCOA7	135112
INA	9118	LETM2	137994
SLC16A5	9121	PTPDC1	138639
SYNGR3	9143	SELM	140606
LPAR2	9170	LINC00261	140828
CCPG1	9236	KBTBD3	143879
PTER	9317	LAYN	143903
TGM5	9333	OVOS2	144203
RECQL4	9401	ALG10B	144245
TMPRSS11D	9407	FBXL16	146330
KCNK6	9424	ZNF583	147949
HOMER2	9455	ZNF599	148103
PIGB	9488	ANKRD35	148741
GDF15	9518	SLC38A11	151258
NRG2	9542	WDR49	151790
SPAG6	9576	AGR3	155465
APOBEC3B	9582	RDH10	157506
CARTPT	9607	LINGO2	158038
GDA	9615	PRUNE2	158471
KLK4	9622	CH17-340M24.3	158960
TESMIN	9633	ZNF519	162655
CLCA2	9635	FAM171B	165215
PLCH2	9651	SGMS2	166929
GREB1	9687	ARX	170302
RIMS2	9699	RHOV	171177
GPRIN2	9721	ZNF585A	199704
SNPH	9751	TMEM61	199964
DLGAP5	9787	APOBEC3A	200315
TRIM14	9830	TIGD1	200765
SRGAP3	9901	CEP112	201134
ATP2C2	9914	SMIM14	201895
DLEC1	9940	FAM200A	221786
HS3ST4	9951	VWDE	221806
SLC23A1	9963	HEPACAM2	253012
TNFSF15	9966	LPCAT4	254531
DOPEY2	9980	MAP7D2	256714
FGFBP1	9982	LINC00094	266655
NR2E3	10002	ADGRF1	266977
PARP3	10039	NEAT1	283131
TOM1L1	10040	KSR2	283455
SH2D3A	10045	SAXO2	283726
AP1M2	10053	NOMO2	283820
ABCC5	10057	PTRF	284119
MUC12	10071	ZNF283	284349
ATP9A	10079	RIIAD1	284485
TSPAN2	10100	CYB561D1	284613
TSPAN1	10103	RIMKLA	284716
PDZK1IP1	10158	FAM150B	285016
DHRS9	10170	SEPSECS-AS1	285540
TENM1	10178	NKAIN3	286183
MPHOSPH6	10200	ILDR1	286676
PATJ	10207	B4GALNT4	338707
MSLN	10232	ASB16-AS1	339201
ABCC4	10257	ZNF181	339318
IRX5	10265	C2orf74	339804
PRSS16	10279	SLC35D3	340146
CRISP3	10321	NANOS3	342977
B3GNT3	10331	DUBR	344595
WFDC2	10406	QRFP	347148
VAV3	10451	TUBB2B	347733
HOXB13	10481	FAM131C	348487
SEMA4B	10509	ZACN	353174
CIB1	10519	ENTPD8	377841
BATF	10538	MALAT1	378938
AGR2	10551	CCDC184	387856
SLC35A1	10559	C2CD4B	388125
OLFM4	10562	KCNJ2-AS1	400617
SLC34A2	10568	ANKRD36C	400986
SCGN	10590	C4orf48	401115
ERN2	10595	GOLGA7B	401647
SCGB1D2	10647	UFSP1	402682
SPINT2	10653	HOXB-AS3	404266
CXCR6	10663	DUOXA2	405753
EBP	10682	PRR26	414235
CLDN16	10686	MIAT	440823
FUT9	10690	FAM127C	441518
RFPL2	10739	PHGR1	644844
GIPC1	10755	ASH1L-AS1	645676
IQGAP2	10788	SHISA9	729993
PPP1R13L	10848	TMEM170B	100113407
TRAFD1	10906	UNQ6494	100129066
PRSS21	10942	ZSCAN16-AS1	100129195
SLC27A2	11001	CECR5-AS1	100130717
KLK11	11012	TAT-AS1	100132529
TDRKH	11022	SLC25A25-AS1	100289019
UPK1A	11045	PPP5D1	100506012
ABHD2	11057	LINC01353	100506775
UBE2C	11065	PWAR6	100506965
DUSP14	11072	TMEM178B	100507421
PTPRT	11122	TRAPPC12-AS1	100861515
RCAN3	11123	RUNDC3A-AS1	101926996
ERLIN2	11160	ZNF529-AS1	101927599
SOX21	11166	LINC01497	102723487
PKP3	11187	LINC01315	102723775
WIF1	11197
ANXA10	11199
GALNT5	11227
PADI2	11240
NXPH4	11247
SLC6A14	11254
PXMP4	11264
CYP4F8	11283
CLCA4	22802
IKZF2	22807
PPM1E	22843
SHANK2	22941
DKK1	22943
TTC39A	22996
EXPH5	23086
FSTL4	23105
RAP1GAP2	23108
FRMD4B	23150
NUP210	23225
COBL	23242
ASTN2	23245
WWC1	23286
CUX2	23316
NEDD4L	23327
NCAPH	23397
SLC35A3	23443
TTC9	23508
MAPK8IP2	23542
PSD4	23550
TSPAN15	23555
LPAR3	23566
CASP14	23581
DAPK2	23604
PHLDA3	23612
ZMYND8	23613
SH3BP1	23616
CBLC	23624
TRIM29	23650
SH3BP4	23677
FLRT3	23767
ARHGAP8	23779
POTEH	23784
SLC39A6	25800
SPDEF	25803
TRIM58	25893
PNKD	25953
KRT23	25984
ACOT11	26027
CNTNAP2	26047
ERC2	26059
ABCA12	26154
PHGDH	26227
EHF	26298
SEZ6L2	26470
PLEK2	26499
CNNM1	26507
IL36RN	26525
SH3YL1	26751
STEAP1	26872
GPR160	26996
NSG1	27065
DAPP1	27071
LAMP3	27074
LYPD3	27076
CACNG4	27092
CLUL1	27098
SDCBP2	27111
FAM155B	27112
DKK4	27121
INPP5J	27124
TJP3	27134
CPAMD8	27151
NAAA	27163
GNMT	27232
ARHGEF16	27237
TNFRSF21	27242
SMPDL3B	27293
TOX3	27324
STK39	27347
CECR6	27439
BLNK	29760
CYP2S1	29785
GRHL1	29841
TFCP2L1	29842
SNX10	29887
HOOK2	29911
PADI1	29943
RHOD	29984
SLC39A2	29986
DUOX2	50506
PODXL2	50512
IL20	50604
DEF6	50619
ANO7	50636
IRX4	50805
F11R	50848
VILL	50853
PDE11A	50940
RDH11	51109
TRIM17	51127
ANGPTL4	51129
RAPGEFL1	51195
GOLM1	51280
CYP39A1	51302
HOOK1	51361
VGLL1	51442
DCDC2	51473
GSKIP	51527
GDE1	51573
LSR	51599
DHRS7	51635
OAZ3	51686
PADI3	51702
SYT17	51760
STK26	51765
TM7SF3	51768
GALNT7	51809
BCL11A	53335
S1PR5	53637
IL20RA	53832
GPR87	53836
DUOX1	53905
SLC37A1	54020
FAM3B	54097
RIPK4	54101
GSAP	54103
ERRFI1	54206
SIAE	54414
YIPF1	54432
RBM47	54502
EPB41L4B	54566
UGT1A7	54577
UGT1A6	54578
NDFIP2	54602
HES2	54626
UGT1A1	54658
CRLS1	54675
CROT	54677
NXPE4	54827
BSPRY	54836
SYTL2	54843
ESRP1	54845
SIDT1	54847
ARHGEF38	54848
FAM83E	54854
EPS8L1	54869
RNF43	54894
ELOVL2	54898
RHBDL2	54933
HRASLS2	54979
TTC22	55001
MARCH1	55016
BANK1	55024
EPN3	55040
AIM1L	55057
SUSD4	55061
ENOX1	55068
FAM86C1	55199
PLEKHG6	55200
LRRC20	55222
STEAP3	55240
TMEM40	55287
ACOXL	55289
CHDH	55349
HJURP	55355
STYK1	55359
TRPV6	55503
TNFRSF19	55504
CDCA7L	55536
IL17RB	55540
CDC42BPG	55561
PPP1R9A	55607
FERMT1	55612
STAP2	55620
SLC39A4	55630
SYBU	55638
MREG	55686
C1orf106	55765
HR	55806
ST6GALNAC1	55808
PLGRKT	55848
MESP1	55897
MYO5C	55930
BAIAP2L1	55971
DNAH7	56171
KCNQ5	56479
DNAJC12	56521
TMPRSS4	56649
MUC13	56667
PAK6	56924
ARNTL2	56938
RGMA	56963
AKR1B10	57016
CASC5	57082
CPA6	57094
RAB25	57111
CD177	57126
NIPAL3	57185
ADGRG6	57211
ARFGEF3	57221
S100A14	57402
PPM1H	57460
PLEKHH1	57475
GPR158	57512
CGN	57530
KIAA1324	57535
TXNDC16	57544
IGSF9	57549
NCEH1	57552
FAM135A	57579
SYT13	57586
SHROOM3	57619
KIAA1522	57648
CAMSAP3	57662
SHTN1	57698
TLDC1	57707
SEMA4G	57715
GRHL3	57822
CYP4F11	57834
CXCL16	58191
SQRDL	58472
ABHD17C	58489
OVOL2	58495
ENPP5	59084
NTN4	59277
TRPV4	59341
ALOXE3	59344
LGR6	59352
CDH26	60437
SH2D4A	63898
ANKEF1	63926
CHP2	63928
DMRTA1	63951
PRSS22	64063
PERP	64065
C19orf33	64073
SLC28A3	64078
LRRC4	64101
RTP4	64108
ARHGEF28	64283
RAB17	64284
WBSCR17	64409
MEAF6	64769
EPS8L2	64787
SLC13A3	64849
CDCP1	64866
CENPH	64946
NDRG4	65009
TMEM237	65062
WNK4	65266
WNK2	65268
KCTD14	65987
DLK2	65989
CYP4F12	66002
DBNDD1	79007
TRPM8	79054
MLPH	79083
TRAPPC6A	79090
CARD14	79092
C1orf116	79098
APOO	79135
FA2H	79152
PRR15L	79170
BCL2L14	79370
RNF128	79589
PGBD5	79605
RIC3	79608
GALNT14	79623
ROGDI	79641
VTCN1	79679
CENPU	79682
STEAP4	79689
C11orf80	79703
SH3D21	79729
NSUN7	79730
LMAN1L	79748
ZNF750	79755
ELMO3	79767
MYH14	79784
ARHGAP28	79822
TMC5	79838
CFAP69	79846
EPHX3	79852
SNX22	79856
ZNF613	79898
C2orf54	79919
ADM2	79924
MAP6D1	79929
PLEKHS1	79949
ERMP1	79956
DENND1C	79958
DENND2D	79961
GRHL2	79977
POF1B	79983
ESRP2	80004
ARL14	80117
CWH43	80157
PRR36	80164
MOGAT2	80168
TMEM254	80195
ACSF2	80221
RAB11FIP1	80223
CCDC68	80323
WNT10A	80326
BPIFB2	80341
TRAF3IP3	80342
REEP4	80346
RNF39	80352
THSD7B	80731
SLC44A4	80736
TMEM177	80775
APOL4	80832
KCNH6	81033
OR51E2	81285
PLA2G12A	81579
NECTIN4	81607
AMN	81693
PPP1R14C	81706
VANGL1	81839
TMEM14B	81853
ABHD11	83451
EPPK1	83481
CHST9	83539
NUDT12	83594
MS4A8	83661
CRISPLD1	83690
ESPN	83715
SLC25A18	83733
SLC4A11	83959
REG4	83998
TMPRSS13	84000
ADGRV1	84059
LRRIQ1	84125
PPP1R1B	84152
LOXL4	84171
SLITRK6	84189
ANKRD20A1	84210
SPATC1L	84221
ZMYND15	84225
TMEM79	84283
TMEM246	84302
NUDT16L1	84309
PRAC1	84366
C15orf48	84419
CARD11	84433
RAB11FIP4	84440
FBN3	84467
SPIRE2	84501
FAXC	84553
PARD6B	84612
DGAT2	84649
RNASE7	84659
SLC9A7	84679
GPT2	84706
CRACR2A	84766
MFSD9	84804
IL17RC	84818
HPDL	84842
FAM136A	84908
HSH2D	84941
TNS4	84951
MICALCL	84953
SYTL1	84958
AJUBA	84962
FAM83A	84985
SLC45A3	85414
RHPN2	85415
STON2	85439
FHDC1	85462
RSPH1	89765
SERPINB11	89778
SAPCD2	89958
DUOXA1	90527
STPG1	90529
TBL1Y	90665
CARMIL3	90668
SEC11C	90701
SPOCD1	90853
CCDC74B	91409
MARVELD3	91862
CDHR1	92211
CAPN13	92291
SCGB3A1	92304
CRB3	92359
CHMP4C	92421
BICDL1	92558
FANK1	92565
BPIFB1	92747
DRC1	92749
REEP6	92840
B3GNT7	93010
DMKN	93099
CCDC114	93233
SDR42E1	93517
GTF3C6	112495
RDH13	112724
GLB1L3	112937
PLCD3	113026
KIF12	113220
SLC52A3	113278
FAM83F	113828
DTX2	113878
MAL2	114569
LMTK3	114783
FBXO32	114907
TLCD1	116238
ACSM1	116285
RAB3IP	117177
TMC1	117531
ZNF488	118738
ANKRD22	118932
LARGE2	120071
TMEM45B	120224
NXPE2	120406
NEDD1	121441
BTBD11	121551
TTC8	123016
TC2N	123036
ZG16B	124220
PAQR4	124222
USP43	124739
GGT6	124975
MISP	126353
KDF1	126695
MAB21L3	126868
IFFO2	126917
ERICH3	127254
GJB4	127534
DNAH14	127602
GOLT1A	127845
EDARADD	128178
TMEM125	128218
IQGAP3	128239
HIST3H2BB	128312
PIFO	128344
VSTM2L	128434
AP1S3	130340
SGPP2	130367
LYPD6	130574
LYPD6B	130576
CPNE4	131034
KCNH8	131096
FAM3D	131177
IL17RE	132014
OCIAD2	132299
EMB	133418
C5orf49	134121
CMBL	134147
SOWAHA	134548
UNC5D	137970
WFDC3	140686
SAMD10	140700
SYT9	143425
OR51E1	143503
FAM101A	144347
KRT80	144501
BICDL2	146439
RTN4RL1	146760
DHRS13	147015
KLC3	147700
C1orf74	148304
CREB3L4	148327
TMEM56	148534
SLC35F3	148641
MFSD4A	148808
BNIPL	149428
C1orf210	149466
C22orf42	150297
PROM2	150696
JAKMIP1	152789
PLEKHG4B	153478
MARVELD2	153562
FAM81B	153643
SH3RF2	153769
RAET1L	154064
SLC2A12	154091
AMOT	154796
ATP6V0E2	155066
PEBP4	157310
RASEF	158158
FAAH2	158584
USP54	159195
PATE1	160065
CCDC60	160777
TMEM30B	161291
EML5	161436
TMEM92	162461
SYNE4	163183
DENND2C	163259
GBP6	163351
DENND1B	163486
IFNLR1	163702
LRRN4	164312
SPTSSB	165679
RASSF6	166824
BHLHA15	168620
COL22A1	169044
ARX	170302
RHOV	171177
ABHD3	171586
SDR16C5	195814
MPZL3	196264
FAM24B	196792
GRAMD2	196996
C1orf168	199920
APOBEC3A	200315
APOBEC3F	200316
KRTCAP3	200634
LIPH	200879
MUC20	200958
ZBTB7C	201501
TMEM154	201799
SMIM14	201895
ERICH5	203111
CERS3	204219
PDILT	204474
ARMC3	219681
C10orf35	219738
RTKN2	219790
SLC37A2	219855
SLC16A9	220963
NT5DC1	221294
ADGRF4	221393
FGD2	221472
KDM1B	221656
VWDE	221806
SP8	221833
PRR15	222171
FAM83B	222584
SLC29A4	222962
LACE1	246269
SERHL2	253190
ANKRD18A	253650
ASPHD1	253982
PLA2G4F	255189
RNF144B	255488
WDR72	256764
TINCR	257000
ARHGAP30	257106
C2orf72	257407
ALS2CL	259173
STEAP2	261729
ADGRF1	266977
JAKMIP3	282973
CRACR2B	283229
B4GALNT3	283358
HID1	283987
TMEM102	284114
CXCL17	284340
NWD1	284434
RIMKLA	284716
UNC80	285175
SLC9A9	285195
FAM83H	286077
CFAP157	286207
KRT6C	286887
TTC6	319089
KRTAP13-2	337959
IFNE	338376
ANO9	338440
HCAR2	338442
LUZP2	338645
TMPRSS11A	339967
ACER2	340485
VWA2	340706
OVCH2	341277
LRRC9	341883
FMN1	342184
SOWAHB	345079
RSPH4A	345895
MACC1	346389
LANCL3	347404
SERINC2	347735
CFAP100	348807
SBSN	374897
SLC26A5	375611
PNPLA7	375775
SKIDA1	387640
SBK1	388228
TMEM220	388335
TMEM238	388564
CAPN8	388743
BEND4	389206
ARHGEF37	389337
C6orf222	389384
NUPR2	389493
LRRC26	389816
C1QL3	389941
NKX1-2	390010
GDPGP1	390637
NCMAP	400746
ANKRD36C	400986
C5orf63	401207
KLHL31	401265
C9orf152	401546
RNF223	401934
KPNA7	402569
PLPP6	403313
SPINK6	404203
CTXN1	404217
C16orf74	404550
POTEG	404785
DUOXA2	405753
C10orf55	414236
GOLGA6L9	440295
HSBP1L1	440498
ZYG11A	440590
HIST2H2BF	440689
CAPN14	440854
ANKRD20A3	441425
ANKRD18B	441459
CBWD3	445571
RNF165	494470
CKMT1A	548596
FAM110C	642273
C15orf62	643338
C6orf132	647024
ANXA8	653145
GSTT2B	653689
MUC5B	727897
ANXA8L1	728113
SFTPA2	729238
RAD51AP2	729475
ZNF812P	729648
FAM160A1	729830
ZBTB42	100128927
TSTD1	100131187
CD24	100133941
LINC00675	100289255
LINC01207	100505989
OCLN	100506658
TMEM178B	100507421
MYZAP	100820829
MIR1199	102466515
TBC1D3E	102723859
