## Supplementary material for "Prostate Epithelial Genes Define Docetaxel-Sensitive Prostate Cancer Molecular Subtype": Table S2

### Sheet: Table S2. Sample Purity Assessm
Study_ID	Purity_Minimum	ABSOLUTE_Purity	CLONET_Purity	ISOPure_Purity	DeMix_Purity
TCGA-XQ-TCGA-XQ	0.8	0.97	0.95	0.93	0.8
TCGA-KK-TCGA-KK	0.79	0.89	0.9	0.92	0.79
TCGA-KK-TCGA-KK	0.78	0.96	0.96	0.92	0.78
TCGA-CH-TCGA-CH	0.77	0.84	0.85	0.87	0.77
TCGA-KC-TCGA-KC	0.76	0.79	0.81	0.88	0.76
TCGA-VP-TCGA-VP	0.74	0.97	0.99	0.95	0.74
TCGA-KK-TCGA-KK	0.74	0.94	0.92	0.87	0.74
TCGA-VP-TCGA-VP	0.74	0.88	0.89	0.91	0.74
TCGA-KK-TCGA-KK	0.74	0.84	0.88	0.95	0.74
TCGA-CH-TCGA-CH	0.74	0.79	0.79	0.82	0.74
TCGA-KK-TCGA-KK	0.73	0.96	0.96	0.85	0.73
TCGA-WW-TCGA-WW	0.73	0.93	0.93	0.85	0.73
TCGA-YL-TCGA-YL	0.73	0.87	0.88	0.83	0.73
TCGA-KK-TCGA-KK	0.73	0.87	0.87	0.91	0.73
TCGA-EJ-TCGA-EJ	0.73	0.75	0.77	0.77	0.73
TCGA-2A-TCGA-2A	0.72	0.93	0.96	0.9	0.72
TCGA-HC-TCGA-HC	0.72	0.91	0.9	0.85	0.72
TCGA-HC-TCGA-HC	0.72	0.9	0.9	0.86	0.72
TCGA-VP-TCGA-VP	0.72	0.89	0.89	0.85	0.72
TCGA-KK-TCGA-KK	0.72	0.72	0.76	0.85	0.72
TCGA-EJ-TCGA-EJ	0.71	0.97	0.94	0.93	0.71
TCGA-YL-TCGA-YL	0.71	0.74	0.86	0.8	0.71
TCGA-HC-TCGA-HC	0.71	0.87	0.85	0.78	0.71
TCGA-KK-TCGA-KK	0.71	0.86	0.85	0.94	0.71
TCGA-VP-TCGA-VP	0.7	0.91	0.9	0.72	0.7
TCGA-YL-TCGA-YL	0.69	0.95	0.95	0.85	0.69
TCGA-HI-TCGA-HI	0.69	0.88	0.87	0.84	0.69
TCGA-V1-TCGA-V1	0.69	0.76	0.79	0.82	0.69
TCGA-VP-TCGA-VP	0.69	0.77	0.76	0.81	0.69
TCGA-KK-TCGA-KK	0.69	0.73	0.74	0.85	0.69
TCGA-HC-TCGA-HC	0.68	0.84	0.85	0.84	0.68
TCGA-YL-TCGA-YL	0.68	0.85	0.84	0.68	0.69
TCGA-EJ-TCGA-EJ	0.68	0.76	0.82	0.87	0.68
TCGA-HC-TCGA-HC	0.68	0.83	0.81	0.9	0.68
TCGA-CH-TCGA-CH	0.68	0.75	0.76	0.78	0.68
TCGA-J4-TCGA-J4	0.67	0.77	0.84	0.73	0.67
TCGA-EJ-TCGA-EJ	0.67	0.82	0.82	0.78	0.67
TCGA-HC-TCGA-HC	0.67	0.81	0.82	0.84	0.67
TCGA-VN-TCGA-VN	0.67	0.8	0.79	0.68	0.67
TCGA-KK-TCGA-KK	0.67	0.77	0.76	0.77	0.67
TCGA-EJ-TCGA-EJ	0.66	0.68	0.85	0.83	0.66
TCGA-EJ-TCGA-EJ	0.66	0.85	0.84	0.74	0.66
TCGA-YL-TCGA-YL	0.66	0.81	0.83	0.89	0.66
TCGA-KK-TCGA-KK	0.66	0.66	0.81	0.85	0.68
TCGA-CH-TCGA-CH	0.66	0.66	0.68	0.78	0.67
TCGA-2A-TCGA-2A	0.65	0.84	0.83	0.65	0.65
TCGA-FC-TCGA-FC	0.65	0.65	0.72	0.94	0.78
TCGA-EJ-TCGA-EJ	0.65	0.65	0.69	0.71	0.68
TCGA-HC-TCGA-HC	0.64	0.64	0.91	0.86	0.66
TCGA-YL-TCGA-YL	0.64	0.88	0.9	0.88	0.64
TCGA-CH-TCGA-CH	0.64	0.81	0.81	0.78	0.64
TCGA-HC-TCGA-HC	0.64	0.72	0.75	0.71	0.64
TCGA-EJ-TCGA-EJ	0.64	0.67	0.67	0.73	0.64
TCGA-KK-TCGA-KK	0.63	0.86	0.87	0.65	0.63
TCGA-EJ-TCGA-EJ	0.63	0.87	0.86	0.79	0.63
TCGA-KC-TCGA-KC	0.63	0.74	0.76	0.65	0.63
TCGA-HC-TCGA-HC	0.63	0.69	0.7	0.79	0.63
TCGA-CH-TCGA-CH	0.63	0.71	0.69	0.76	0.63
TCGA-KK-TCGA-KK	0.63	0.67	0.69	0.77	0.63
TCGA-EJ-TCGA-EJ	0.62	0.62	0.87	0.74	0.65
TCGA-M7-TCGA-M7	0.62	0.72	0.84	0.81	0.62
TCGA-CH-TCGA-CH	0.62	0.81	0.83	0.69	0.62
TCGA-VN-TCGA-VN	0.62	0.73	0.79	0.69	0.62
TCGA-2A-TCGA-2A	0.62	0.72	0.73	0.78	0.62
TCGA-VN-TCGA-VN	0.62	0.62	0.73	0.81	0.71
TCGA-G9-TCGA-G9	0.62	0.63	0.64	0.63	0.62
TCGA-J9-TCGA-J9	0.61	0.88	0.88	0.61	0.67
TCGA-VP-TCGA-VP	0.61	0.83	0.85	0.72	0.61
TCGA-HC-TCGA-HC	0.61	0.78	0.8	0.68	0.61
TCGA-VN-TCGA-VN	0.61	0.63	0.65	0.62	0.61
TCGA-YL-TCGA-YL	0.61	0.61	0.63	0.74	0.63
TCGA-EJ-TCGA-EJ	0.61	0.62	0.61	0.67	0.61
TCGA-HC-TCGA-HC	0.6	0.71	0.84	0.8	0.6
TCGA-CH-TCGA-CH	0.6	0.74	0.76	0.77	0.6
TCGA-HC-TCGA-HC	0.6	0.71	0.71	0.78	0.6
TCGA-CH-TCGA-CH	0.6	0.67	0.7	0.75	0.6
TCGA-YL-TCGA-YL	0.6	0.65	0.66	0.84	0.6
TCGA-HC-TCGA-HC	0.59	0.92	0.92	0.77	0.59
TCGA-KK-TCGA-KK	0.59	0.85	0.85	0.72	0.59
TCGA-VN-TCGA-VN	0.59	0.81	0.83	0.76	0.59
TCGA-H9-TCGA-H9	0.59	0.79	0.8	0.66	0.59
TCGA-HC-TCGA-HC	0.59	0.71	0.78	0.79	0.59
TCGA-CH-TCGA-CH	0.59	0.7	0.72	0.65	0.59
TCGA-YL-TCGA-YL	0.59	0.64	0.71	0.71	0.59
TCGA-KC-TCGA-KC	0.59	0.63	0.68	0.67	0.59
TCGA-CH-TCGA-CH	0.59	0.59	0.61	0.68	0.7
TCGA-J9-TCGA-J9	0.59	0.69	0.59	0.6	0.59
TCGA-FC-TCGA-FC	0.58	0.86	0.86	0.58	0.72
TCGA-CH-TCGA-CH	0.58	0.83	0.82	0.71	0.58
TCGA-YL-TCGA-YL	0.58	0.67	0.69	0.61	0.58
TCGA-VP-TCGA-VP	0.58	0.58	0.6	0.69	0.61
TCGA-HC-TCGA-HC	0.58	0.61	0.58	0.67	0.61
TCGA-J4-TCGA-J4	0.57	0.82	0.81	0.72	0.57
TCGA-EJ-TCGA-EJ	0.57	0.75	0.76	0.57	0.6
TCGA-YL-TCGA-YL	0.57	0.68	0.67	0.58	0.57
TCGA-CH-TCGA-CH	0.57	0.57	0.59	0.72	0.65
TCGA-HC-TCGA-HC	0.56	0.85	0.84	0.73	0.56
TCGA-KK-TCGA-KK	0.56	0.82	0.81	0.75	0.56
TCGA-EJ-TCGA-EJ	0.56	0.8	0.8	0.7	0.56
TCGA-HC-TCGA-HC	0.56	0.73	0.74	0.56	0.56
TCGA-YL-TCGA-YL	0.56	0.69	0.71	0.71	0.56
TCGA-J4-TCGA-J4	0.56	0.66	0.7	0.68	0.56
TCGA-EJ-TCGA-EJ	0.56	0.64	0.68	0.71	0.56
TCGA-KC-TCGA-KC	0.56	0.66	0.67	0.68	0.56
TCGA-G9-TCGA-G9	0.56	0.66	0.66	0.68	0.56
TCGA-G9-TCGA-G9	0.56	0.57	0.63	0.56	0.61
TCGA-EJ-TCGA-EJ	0.56	0.6	0.61	0.67	0.56
TCGA-KK-TCGA-KK	0.56	0.56	0.61	0.65	0.63
TCGA-HC-TCGA-HC	0.56	0.56	0.58	0.65	0.62
TCGA-G9-TCGA-G9	0.55	0.69	0.73	0.58	0.55
TCGA-EJ-TCGA-EJ	0.55	0.71	0.71	0.72	0.55
TCGA-CH-TCGA-CH	0.55	0.68	0.7	0.67	0.55
TCGA-HC-TCGA-HC	0.55	0.7	0.67	0.72	0.55
TCGA-EJ-TCGA-EJ	0.55	0.68	0.67	0.72	0.55
TCGA-J9-TCGA-J9	0.55	0.6	0.6	0.58	0.55
TCGA-HC-TCGA-HC	0.55	0.56	0.58	0.55	0.55
TCGA-ZG-TCGA-ZG	0.55	0.55	0.58	0.6	0.58
TCGA-YL-TCGA-YL	0.55	0.55	0.56	0.72	0.63
TCGA-V1-TCGA-V1	0.54	0.83	0.85	0.72	0.54
TCGA-VN-TCGA-VN	0.54	0.81	0.8	0.55	0.54
TCGA-J9-TCGA-J9	0.54	0.75	0.76	0.7	0.54
TCGA-XQ-TCGA-XQ	0.54	0.99	0.72	0.69	0.54
TCGA-EJ-TCGA-EJ	0.54	0.67	0.68	0.54	0.6
TCGA-CH-TCGA-CH	0.54	0.54	0.57	0.69	0.61
TCGA-V1-TCGA-V1	0.53	0.65	0.71	0.62	0.53
TCGA-J4-TCGA-J4	0.53	0.53	0.68	0.69	0.54
TCGA-J9-TCGA-J9	0.53	0.63	0.64	0.54	0.53
TCGA-EJ-TCGA-EJ	0.53	0.58	0.58	0.56	0.53
TCGA-2A-TCGA-2A	0.53	0.55	0.57	0.53	0.55
TCGA-HC-TCGA-HC	0.52	0.52	0.87	0.87	0.69
TCGA-J4-TCGA-J4	0.52	0.52	0.71	0.67	0.56
TCGA-CH-TCGA-CH	0.52	0.55	0.66	0.54	0.52
TCGA-CH-TCGA-CH	0.52	0.61	0.64	0.66	0.52
TCGA-KK-TCGA-KK	0.51	0.79	0.87	0.53	0.51
TCGA-HC-TCGA-HC	0.51	0.69	0.68	0.51	0.6
TCGA-EJ-TCGA-EJ	0.51	0.63	0.66	0.71	0.51
TCGA-KK-TCGA-KK	0.51	0.6	0.63	0.51	0.58
TCGA-XJ-TCGA-XJ	0.51	0.54	0.53	0.51	0.71
TCGA-CH-TCGA-CH	0.5	0.83	0.84	0.5	0.6
TCGA-J4-TCGA-J4	0.5	0.53	0.66	0.5	0.52
TCGA-QU-TCGA-QU	0.5	0.5	0.66	0.51	0.54
TCGA-YL-TCGA-YL	0.5	0.64	0.65	0.55	0.5
TCGA-V1-TCGA-V1	0.5	0.65	0.64	0.53	0.5
TCGA-EJ-TCGA-EJ	0.5	0.62	0.63	0.5	0.67
TCGA-HC-TCGA-HC	0.5	0.5	0.59	0.64	0.5
TCGA-HC-TCGA-HC	0.5	0.56	0.58	0.6	0.5
TCGA-EJ-TCGA-EJ	0.5	0.59	0.57	0.5	0.51
TCGA-EJ-TCGA-EJ	0.5	0.52	0.56	0.54	0.5
TCGA-KK-TCGA-KK	0.49	0.49	0.69	0.67	0.56
TCGA-G9-TCGA-G9	0.49	0.59	0.62	0.55	0.49
TCGA-Y6-TCGA-Y6	0.49	0.59	0.62	0.49	0.56
TCGA-EJ-TCGA-EJ	0.49	0.58	0.53	0.49	0.51
TCGA-EJ-TCGA-EJ	0.49	0.49	0.52	0.49	0.5
TCGA-KK-TCGA-KK	0.48	0.69	0.81	0.53	0.48
TCGA-G9-TCGA-G9	0.48	0.48	0.58	0.56	0.59
TCGA-EJ-TCGA-EJ	0.48	0.49	0.53	0.52	0.48
TCGA-EJ-TCGA-EJ	0.48	0.6	0.48	0.62	0.51
TCGA-EJ-TCGA-EJ	0.48	0.49	0.48	0.67	0.62
TCGA-EJ-TCGA-EJ	0.48	0.48	0.48	0.62	0.51
TCGA-EJ-TCGA-EJ	0.47	0.67	0.7	0.47	0.51
TCGA-HC-TCGA-HC	0.47	0.47	0.67	0.66	0.6
TCGA-HC-TCGA-HC	0.47	0.6	0.65	0.49	0.47
TCGA-J9-TCGA-J9	0.47	0.54	0.57	0.49	0.47
TCGA-V1-TCGA-V1	0.47	0.47	0.57	0.61	0.58
TCGA-G9-TCGA-G9	0.47	0.47	0.54	0.5	0.63
TCGA-EJ-TCGA-EJ	0.47	0.47	0.49	0.62	0.5
TCGA-EJ-TCGA-EJ	0.47	0.48	0.48	0.47	0.58
TCGA-HC-TCGA-HC	0.47	0.48	0.47	0.59	0.55
TCGA-EJ-TCGA-EJ	0.46	0.67	0.7	0.46	0.51
TCGA-EJ-TCGA-EJ	0.46	0.56	0.6	0.46	0.47
TCGA-XJ-TCGA-XJ	0.46	0.5	0.56	0.46	0.54
TCGA-CH-TCGA-CH	0.45	0.7	0.82	0.45	0.54
TCGA-HC-TCGA-HC	0.45	0.48	0.52	0.45	0.47
TCGA-VP-TCGA-VP	0.44	0.61	0.63	0.5	0.44
TCGA-EJ-TCGA-EJ	0.44	0.54	0.58	0.58	0.44
TCGA-J4-TCGA-J4	0.44	0.44	0.58	0.47	0.47
TCGA-EJ-TCGA-EJ	0.44	0.49	0.53	0.49	0.44
TCGA-KK-TCGA-KK	0.44	0.44	0.49	0.61	0.53
TCGA-EJ-TCGA-EJ	0.44	0.44	0.47	0.49	0.52
TCGA-G9-TCGA-G9	0.44	0.45	0.46	0.46	0.44
TCGA-CH-TCGA-CH	0.43	0.63	0.66	0.67	0.43
TCGA-EJ-TCGA-EJ	0.43	0.43	0.59	0.58	0.58
TCGA-ZG-TCGA-ZG	0.43	0.52	0.51	0.43	0.56
TCGA-EJ-TCGA-EJ	0.43	0.45	0.48	0.57	0.43
TCGA-2A-TCGA-2A	0.43	0.43	0.48	0.77	0.57
TCGA-KK-TCGA-KK	0.43	0.43	0.48	0.67	0.56
TCGA-KK-TCGA-KK	0.42	0.52	0.62	0.55	0.42
TCGA-KC-TCGA-KC	0.42	0.42	0.6	0.54	0.55
TCGA-VP-TCGA-VP	0.42	0.47	0.51	0.42	0.48
TCGA-G9-TCGA-G9	0.42	0.42	0.47	0.54	0.5
TCGA-V1-TCGA-V1	0.42	1	0.42	0.59	0.55
TCGA-VP-TCGA-VP	0.41	0.41	0.45	0.45	0.49
TCGA-EJ-TCGA-EJ	0.41	0.41	0.44	0.43	0.44
TCGA-V1-TCGA-V1	0.4	0.7	0.71	0.45	0.4
TCGA-KK-TCGA-KK	0.4	0.66	0.68	0.53	0.4
TCGA-EJ-TCGA-EJ	0.4	0.4	0.48	0.59	0.6
TCGA-YL-TCGA-YL	0.4	0.4	0.44	0.56	0.48
TCGA-EJ-TCGA-EJ	0.4	0.41	0.4	0.49	0.42
TCGA-HI-TCGA-HI	0.39	0.57	0.58	0.43	0.39
TCGA-V1-TCGA-V1	0.39	0.47	0.49	0.39	0.4
TCGA-YL-TCGA-YL	0.39	0.39	0.44	0.44	0.47
TCGA-EJ-TCGA-EJ	0.39	0.39	0.41	0.46	0.45
TCGA-EJ-TCGA-EJ	0.38	0.69	0.72	0.38	0.57
TCGA-EJ-TCGA-EJ	0.38	0.72	0.71	0.38	0.47
TCGA-HC-TCGA-HC	0.38	0.6	0.6	0.42	0.38
TCGA-HC-TCGA-HC	0.38	0.55	0.56	0.52	0.38
TCGA-EJ-TCGA-EJ	0.38	0.38	0.43	0.44	0.47
TCGA-EJ-TCGA-EJ	0.38	0.38	0.42	0.56	0.51
TCGA-EJ-TCGA-EJ	0.37	0.55	0.68	0.37	0.5
TCGA-J4-TCGA-J4	0.37	0.52	0.55	0.37	0.47
TCGA-EJ-TCGA-EJ	0.37	0.43	0.45	0.42	0.37
TCGA-ZG-TCGA-ZG	0.37	0.37	0.45	0.52	0.41
TCGA-EJ-TCGA-EJ	0.37	0.37	0.45	0.43	0.5
TCGA-G9-TCGA-G9	0.37	0.46	0.37	0.39	0.57
TCGA-HC-TCGA-HC	0.36	0.36	0.57	0.68	0.6
TCGA-G9-TCGA-G9	0.36	0.53	0.55	0.4	0.36
TCGA-ZG-TCGA-ZG	0.36	0.36	0.54	0.54	0.41
TCGA-G9-TCGA-G9	0.36	0.44	0.5	0.36	0.51
TCGA-FC-TCGA-FC	0.36	0.36	0.5	0.39	0.4
TCGA-HC-TCGA-HC	0.36	0.47	0.47	0.36	0.54
TCGA-EJ-TCGA-EJ	0.36	0.47	0.47	0.36	0.45
TCGA-HC-TCGA-HC	0.36	0.36	0.47	0.44	0.4
TCGA-KK-TCGA-KK	0.36	0.4	0.46	0.48	0.36
TCGA-KK-TCGA-KK	0.36	0.36	0.43	0.53	0.45
TCGA-CH-TCGA-CH	0.36	0.38	0.42	0.36	0.38
TCGA-G9-TCGA-G9	0.36	0.36	0.41	0.46	0.38
TCGA-EJ-TCGA-EJ	0.36	0.36	0.41	0.44	0.44
TCGA-EJ-TCGA-EJ	0.36	0.36	0.41	0.41	0.4
TCGA-EJ-TCGA-EJ	0.36	0.36	0.4	0.58	0.52
TCGA-HC-TCGA-HC	0.35	0.66	0.77	0.35	0.43
TCGA-EJ-TCGA-EJ	0.35	0.35	0.36	0.47	0.46
TCGA-EJ-TCGA-EJ	0.34	0.34	0.74	0.65	0.64
TCGA-EJ-TCGA-EJ	0.34	0.34	0.72	0.6	0.49
TCGA-V1-TCGA-V1	0.34	0.34	0.7	0.51	0.65
TCGA-YL-TCGA-YL	0.34	0.47	0.58	0.34	0.44
TCGA-FC-TCGA-FC	0.34	0.34	0.51	0.57	0.5
TCGA-XA-TCGA-XA	0.34	0.34	0.41	0.47	0.46
TCGA-EJ-TCGA-EJ	0.34	0.34	0.4	0.39	0.42
TCGA-EJ-TCGA-EJ	0.34	0.34	0.38	0.41	0.42
TCGA-CH-TCGA-CH	0.34	0.34	0.38	0.41	0.38
TCGA-G9-TCGA-G9	0.34	0.46	0.35	0.34	0.48
TCGA-HC-TCGA-HC	0.33	0.33	0.54	0.45	0.47
TCGA-HC-TCGA-HC	0.33	0.35	0.41	0.33	0.34
TCGA-VN-TCGA-VN	0.33	0.33	0.38	0.54	0.56
TCGA-YL-TCGA-YL	0.31	0.54	0.59	0.32	0.31
TCGA-SU-TCGA-SU	0.31	0.31	0.49	0.53	0.48
TCGA-YL-TCGA-YL	0.31	0.31	0.41	0.44	0.35
TCGA-V1-TCGA-V1	0.3	0.34	0.5	0.3	0.42
TCGA-VP-TCGA-VP	0.3	0.4	0.45	0.36	0.3
TCGA-EJ-TCGA-EJ	0.3	0.37	0.43	0.36	0.3
TCGA-CH-TCGA-CH	0.3	0.3	0.41	0.51	0.53
TCGA-KK-TCGA-KK	0.3	0.3	0.38	0.52	0.44
TCGA-2A-TCGA-2A	0.29	0.5	0.52	0.29	0.49
TCGA-EJ-TCGA-EJ	0.29	0.29	0.36	0.31	0.48
TCGA-CH-TCGA-CH	0.27	0.27	0.56	0.29	0.32
TCGA-EJ-TCGA-EJ	0.27	0.27	0.43	0.38	0.44
TCGA-G9-TCGA-G9	0.27	0.33	0.35	0.27	0.49
TCGA-HC-TCGA-HC	0.26	0.35	0.36	0.26	0.41
TCGA-G9-TCGA-G9	0.26	0.26	0.32	0.31	0.38
TCGA-HC-TCGA-HC	0.25	0.25	0.4	0.34	0.37
TCGA-HC-TCGA-HC	0.25	0.25	0.37	0.3	0.31
TCGA-G9-TCGA-G9	0.24	0.24	0.33	0.31	0.43
TCGA-G9-TCGA-G9	0.23	0.23	0.44	0.39	0.45
TCGA-M7-TCGA-M7	0.23	0.23	0.29	0.49	0.57
TCGA-G9-TCGA-G9	0.23	0.23	0.29	0.28	0.42
TCGA-EJ-TCGA-EJ	0.23	0.23	0.24	0.25	0.3
TCGA-HI-TCGA-HI	0.22	0.53	0.55	0.22	0.24
TCGA-V1-TCGA-V1	0.22	0.22	0.32	0.5	0.28
TCGA-G9-TCGA-G9	0.2	0.2	0.35	0.31	0.53
TCGA-G9-TCGA-G9	0.19	0.19	0.35	0.58	0.6
TCGA-YL-TCGA-YL	0.17	0.43	0.45	0.17	0.26
TCGA-G9-TCGA-G9	0.17	0.17	0.39	0.39	0.37
TCGA-G9-TCGA-G9	0.17	0.21	0.29	0.17	0.18
TCGA-EJ-TCGA-EJ	0.16	0.16	0.73	0.73	0.54
TCGA-TK-TCGA-TK	0.16	0.52	0.55	0.16	0.19
