## Supplementary material for "Prostate Epithelial Genes Define Docetaxel-Sensitive Prostate Cancer Molecular Subtype": Table S4

### Sheet: Geneset
paclitaxel_up	docetaxel_up	docetaxel_dn
genes_postively_correlated_with_paclitaxel_sensitivity_CTRP_data	genes_overexpressed_in_bca_docetaxel_responders_Iwao-Koizumi_et_al_2005	genes_underexpressedin_bca_docetaxel_responders_Iwao-Koizumi_et_al_2005
ABHD17B	BAHD1	AKT1
ADIPOQ	SERPINA3	ALDH2
ADNP2	PRRC2B	AP1M1
ADRA1A	ARHGDIB	APRT
ADRB1	DAD1	ATP5F1E
ADRB3	VAMP7	CALR
AFF2	MANSC1	CCT3
AGAP2	ELP3	CFL1
AMER2	COL6A3	COX7C
ANKRD13B	TMEM183A	CTNNB1
ANKRD46	PLIN3	DYNLL1
ANKRD63	COMMD3	ENO1
ANP32A	CPE	FXR1
ANP32B		GARS
APCDD1		GPX1
ARHGAP19		GPX4
ARID1B		GSPT1
ARID2		HSPA5
ASF1A		IFI6
ATAD5		LDHA
ATP2B3		LMNA
ATXN7L3B		MAD2L2
BACH2		MRPS6
BCL11B		MX1
BCL7A		MYDGF
BEND3		NDUFS3
BEND4		PDCD5
BHLHE22		PPP1R14B
BLM		PPP4C
BMP15		PRDX1
BUB1B		RACK1
C10orf53		RAN
C22orf15		RPN2
CACNA1I		S100A10
CACNG3		SLC25A3
CAMSAP1		SMS
CASP8AP2		SQOR
CBX2		STK25
CCDC171		TSPAN6
CCDC88C		TUBA4A
CDC40		TUBB1
CDH23		TUFM
CEACAM21		TXN
CENPH
CEP78
CHAF1A
CHAT
CLVS2
CNTRL
CPSF6
CPSF7
CTCF
CTDSPL2
CUX2
CXorf21
CYP4F22
CYYR1
DAZAP1
DBX2
DCC
DDN
DKK2
DLG2
DOT1L
DUSP26
ELAVL1
ESRRB
EXOSC9
FAM98B
FANCC
FANCE
FBXO45
FBXO5
FEM1A
FEZF1
FGF3
FZD3
GABPA
GABRB2
GOT1L1
GPR174
GPR63
GTF3C4
GTF3C5
GTPBP1
HDAC2
HECA
HMGB2
HNRNPA0
HNRNPA1
HNRNPA1L2
HNRNPC
HNRNPD
HNRNPK
HS3ST4
HSF2
IKZF1
ILF3
IRAK1BP1
ITM2A
JAKMIP2
KATNA1
KBTBD6
KCNAB3
KCNK18
KCNN1
KDM2B
KHDC3L
KIAA1958
KLHL8
KPNA5
KRTAP10-10
KRTAP10-11
KRTAP10-9
KRTAP12-2
KRTAP4-3
KRTAP8-1
LACRT
LATS1
LIPI
LMNB1
LOXHD1
LRRC14B
MAP2K5
MAP3K4
MAS1
MATR3
MBD3L2
MBD3L3
MBD3L4
MBD3L5
MBTD1
MCPH1
MDN1
MMS22L
MTA2
MYB
MYOM2
N4BP2
NAA16
NCKAP1L
NDST4
NELL2
NKD2
NPY5R
NRF1
NUP160
NUP188
OR2C1
OR4A16
OR4E1
OR4E2
OR8S1
OTOP1
P2RY8
PAXBP1
PCBP2
PCDH19
PDE1B
PDE7A
PENK
PHIP
PLD4
POLE3
PPARGC1B
PPM1L
PPP1R1A
PRKCB
PRPSAP2
PRRT4
PSMA8
PTPRO
RASAL3
RAX
RBM10
RBM11
RBMX
RCOR2
REPS1
RFX3
RFXAP
RHOH
RIOK1
RMI1
RNASEH2B
RNF122
RNF138
RPRD1A
RPUSD2
RRP1B
SAFB
SCAF4
SEMA4D
SET
SF1
SF3A2
SH3GL3
SHISA6
SHPRH
SIAH3
SIN3A
SKP2
SLAIN1
SLC16A10
SLCO5A1
SLITRK3
SMAD1
SMARCD1
SMIM8
SNRPA
SNX22
SRSF3
SSRP1
STRBP
TAF5
TCERG1
TCF12
TCF3
TCF4
TDG
TFAP4
TGIF2
TGS1
THEMIS
TICRR
TMEFF1
TMEM229A
TMEM74
TMSB15A
TPSAB1
TPTE2
TRA2B
TSHR
TSPEAR
UBE3D
UBTF
UBXN7
UGT3A2
UNCX
USP7
VRK1
WAS
WASF1
WRN
WTAP
ZBED4
ZBTB39
ZBTB5
ZCCHC3
ZIC2
ZIC3
ZIC5
ZNF280C
ZNF397
ZNF740
ZSCAN29

### Sheet: ssGSEA z-score
Name	paclitaxel_sensitivity	docetaxel_up	docetaxel_dn	docetazel_response_score
Description	genes_postively_correlated_with_paclitaxel_sensitivity_CTRP_data	genes_overexpressed_in_bca_docetaxel_responders_Iwao-Koizumi_et_al_2005	genes_underexpressedin_bca_docetaxel_responders_Iwao-Koizumi_et_al_2005	docetaxel_up_subtracted_by_docetaxel_dn
TCGA-2A-A8VL-01	-0.71	-0.34	0.53	-0.56
TCGA-2A-A8VO-01	-0.62	0.11	0.82	-0.42
TCGA-2A-A8VT-01	0.68	-4.24	-0.77	-2.52
TCGA-2A-A8VV-01	0.43	1.08	-0.38	0.98
TCGA-2A-A8VX-01	0.68	-1.44	1.57	-1.95
TCGA-2A-A8W1-01	-0.61	-1.04	0.84	-1.23
TCGA-2A-A8W3-01	1.37	-0.48	-1.08	0.3
TCGA-2A-AAYF-01	-0.04	-0.03	0.43	-0.27
TCGA-2A-AAYO-01	-0.01	0.98	1.09	0.04
TCGA-2A-AAYU-01	-0.07	0.21	-0.59	0.5
TCGA-4L-AA1F-01	-0.54	1.26	0.57	0.54
TCGA-CH-5737-01	-1.11	0.22	-0.29	0.33
TCGA-CH-5738-01	0.41	1.37	-1.41	1.79
TCGA-CH-5739-01	1.66	0.28	-2.35	1.59
TCGA-CH-5740-01	0.93	1.16	-0.01	0.82
TCGA-CH-5741-01	0.66	-0.27	-0.7	0.22
TCGA-CH-5743-01	0.2	0.45	-1.08	0.96
TCGA-CH-5744-01	-0.06	-0.25	-0.85	0.32
TCGA-CH-5745-01	0.3	1.11	-0.9	1.32
TCGA-CH-5746-01	0.77	0.43	-1.32	1.09
TCGA-CH-5748-01	0.81	-0.06	-0.87	0.47
TCGA-CH-5750-01	2.22	0.62	-0.41	0.68
TCGA-CH-5751-01	3.89	-0.66	-0.33	-0.27
TCGA-CH-5752-01	1.26	-2.19	-1.28	-0.77
TCGA-CH-5753-01	1.7	-0.21	-1.21	0.57
TCGA-CH-5754-01	1.15	0.29	0.77	-0.25
TCGA-CH-5761-01	2	-0.48	-0.27	-0.18
TCGA-CH-5762-01	2.11	0.51	-1.69	1.37
TCGA-CH-5763-01	0.15	0.03	-1.69	1.02
TCGA-CH-5764-01	2.27	0.45	-2.1	1.56
TCGA-CH-5765-01	1.66	0.79	-1.46	1.42
TCGA-CH-5766-01	0.2	-0.15	-1.57	0.83
TCGA-CH-5767-01	-0.59	0.76	-0.62	0.9
TCGA-CH-5768-01	0.8	0.46	-1.09	0.97
TCGA-CH-5769-01	0.82	1.33	0.18	0.83
TCGA-CH-5771-01	-0.41	1.53	-0.49	1.36
TCGA-CH-5772-01	1.58	-0.71	0.19	-0.62
TCGA-CH-5788-01	0.95	-0.48	-0.97	0.24
TCGA-CH-5789-01	0.42	0.99	-1.43	1.55
TCGA-CH-5790-01	1.36	1.52	-1.91	2.2
TCGA-CH-5791-01	1.48	0.92	-1.28	1.4
TCGA-CH-5792-01	-0.12	1.05	-0.76	1.19
TCGA-CH-5794-01	1.34	1.17	-0.52	1.13
TCGA-EJ-5494-01	0.97	-0.31	0.08	-0.26
TCGA-EJ-5495-01	1.32	0.85	-2.6	2.14
TCGA-EJ-5496-01	1.71	0.86	-1.53	1.51
TCGA-EJ-5497-01	1.59	1.38	-1.9	2.09
TCGA-EJ-5498-01	1.29	0.31	-1.44	1.07
TCGA-EJ-5499-01	1.25	1.59	-0.23	1.25
TCGA-EJ-5501-01	0.14	-0.08	-0.6	0.3
TCGA-EJ-5502-01	0	0.96	-1.77	1.72
TCGA-EJ-5503-01	-0.12	0.78	-0.88	1.07
TCGA-EJ-5504-01	0.59	0.86	-0.11	0.67
TCGA-EJ-5505-01	0.94	-1.61	-0.84	-0.63
TCGA-EJ-5506-01	0.97	-1.47	-1.15	-0.35
TCGA-EJ-5507-01	0.61	0.6	-0.83	0.92
TCGA-EJ-5508-01	1.92	0.64	-1.85	1.55
TCGA-EJ-5509-01	-0.34	1.02	-0.27	0.88
TCGA-EJ-5510-01	0.81	0.67	-0.64	0.85
TCGA-EJ-5511-01	0.83	0.58	-2.11	1.66
TCGA-EJ-5512-01	0.5	0.88	-0.09	0.67
TCGA-EJ-5514-01	0.74	-0.15	-0.68	0.3
TCGA-EJ-5515-01	0.44	-0.05	-1.13	0.63
TCGA-EJ-5516-01	1.32	1.24	-2.2	2.17
TCGA-EJ-5517-01	0.7	1.23	-0.2	0.98
TCGA-EJ-5518-01	0.39	0.01	-0.96	0.58
TCGA-EJ-5519-01	0.85	-0.5	-1.03	0.26
TCGA-EJ-5521-01	-0.67	1.7	0.27	1.03
TCGA-EJ-5522-01	1.91	0.31	-2.01	1.41
TCGA-EJ-5524-01	1.76	0.68	-2.69	2.07
TCGA-EJ-5525-01	2.16	-1.33	-1.27	-0.18
TCGA-EJ-5526-01	1.36	0.71	-1.99	1.68
TCGA-EJ-5527-01	1.15	1.07	-2.47	2.22
TCGA-EJ-5530-01	1.75	1.1	-2.29	2.13
TCGA-EJ-5531-01	0.47	0.84	-0.26	0.74
TCGA-EJ-5532-01	1.15	0.1	-0.63	0.45
TCGA-EJ-5542-01	1.87	1.03	-2.06	1.94
TCGA-EJ-7115-01	-0.15	0.55	-0.6	0.74
TCGA-EJ-7123-01	-0.11	0.13	-0.6	0.45
TCGA-EJ-7125-01	1.28	-0.36	-0.72	0.17
TCGA-EJ-7218-01	-0.91	0	0.07	-0.04
TCGA-EJ-7312-01	-1.29	0.22	1.11	-0.5
TCGA-EJ-7314-01	1.36	-0.23	-0.08	-0.11
TCGA-EJ-7315-01	1.22	2.18	-0.33	1.73
TCGA-EJ-7317-01	-0.07	-0.59	-0.35	-0.2
TCGA-EJ-7318-01	-0.97	0.67	1.39	-0.36
TCGA-EJ-7321-01	1.54	0.46	-1.35	1.12
TCGA-EJ-7325-01	-1.14	-0.5	0.94	-0.91
TCGA-EJ-7327-01	1.75	0.61	-1.88	1.54
TCGA-EJ-7328-01	0.6	0.62	-0.35	0.64
TCGA-EJ-7330-01	0.91	-1.13	-1.17	-0.1
TCGA-EJ-7331-01	0.55	0.63	-1.47	1.32
TCGA-EJ-7781-01	1.15	0.2	-1.84	1.23
TCGA-EJ-7782-01	-0.49	-0.1	-1.71	0.95
TCGA-EJ-7783-01	1.76	-0.06	-2.82	1.63
TCGA-EJ-7784-01	1.95	0.22	-1.97	1.32
TCGA-EJ-7785-01	1.11	0.65	-2.88	2.17
TCGA-EJ-7786-01	0.26	0.07	-1.03	0.66
TCGA-EJ-7788-01	1.99	-0.59	-1.33	0.37
TCGA-EJ-7789-01	1.48	-1.89	-0.33	-1.13
TCGA-EJ-7791-01	-0.02	0.8	-1	1.15
TCGA-EJ-7792-01	0.39	1.04	-1.1	1.38
TCGA-EJ-7793-01	0.13	0.99	-0.53	1.01
TCGA-EJ-7794-01	-0.1	0.52	-1.08	1.01
TCGA-EJ-7797-01	0.73	0.79	-0.91	1.09
TCGA-EJ-8468-01	0.59	0.13	-1.41	0.92
TCGA-EJ-8469-01	1.92	0.68	-1.4	1.31
TCGA-EJ-8470-01	1.02	0.13	-0.74	0.53
TCGA-EJ-8472-01	0.8	-0.91	-1.16	0.05
TCGA-EJ-8474-01	0.69	0.31	-0.02	0.23
TCGA-EJ-A46B-01	-0.5	-1.02	0.09	-0.77
TCGA-EJ-A46D-01	-0.45	0.65	-0.58	0.8
TCGA-EJ-A46E-01	-0.25	-0.23	-1.26	0.58
TCGA-EJ-A46F-01	-0.27	-0.29	1.61	-1.16
TCGA-EJ-A46G-01	1.07	-1.02	-0.27	-0.56
TCGA-EJ-A46H-01	0.4	-1.47	-1.79	0.03
TCGA-EJ-A46I-01	-0.08	0.12	-1.16	0.77
TCGA-EJ-A65B-01	-1.95	0.25	1.63	-0.79
TCGA-EJ-A65D-01	-0.65	-0.8	1.76	-1.61
TCGA-EJ-A65E-01	0.05	-1.23	0.05	-0.89
TCGA-EJ-A65F-01	0.76	-1.33	-1.19	-0.22
TCGA-EJ-A65G-01	-0.31	-0.3	0.11	-0.27
TCGA-EJ-A65J-01	-1.2	1.49	0.1	0.98
TCGA-EJ-A65M-01	-0.84	0.51	1.28	-0.4
TCGA-EJ-A6RA-01	-0.49	0.04	1.05	-0.59
TCGA-EJ-A6RC-01	-0.57	1.07	0.25	0.61
TCGA-EJ-A7NF-01	0.28	0.86	0.23	0.47
TCGA-EJ-A7NG-01	0.14	0.3	-0.5	0.51
TCGA-EJ-A7NH-01	-0.71	-1.64	-0.45	-0.88
TCGA-EJ-A7NJ-01	-0.05	-0.65	0.25	-0.6
TCGA-EJ-A7NK-01	-0.78	0.24	-0.04	0.19
TCGA-EJ-A7NM-01	0.17	1.15	1.21	0.09
TCGA-EJ-A7NN-01	-1.15	0.42	0.29	0.12
TCGA-EJ-A8FN-01	0.4	-0.3	0.18	-0.31
TCGA-EJ-A8FO-01	0.22	0.63	-0.56	0.78
TCGA-EJ-A8FP-01	-0.27	0.7	-0.24	0.64
TCGA-EJ-A8FS-01	-0.55	-3.06	0.84	-2.64
TCGA-EJ-A8FU-01	0.39	0.13	-0.52	0.4
TCGA-EJ-AB20-01	0.18	-0.07	0.74	-0.49
TCGA-EJ-AB27-01	-0.82	1.14	0.27	0.64
TCGA-FC-7708-01	0.24	0.8	-1.31	1.34
TCGA-FC-7961-01	-0.98	0.3	0.4	-0.02
TCGA-FC-A4JI-01	1.58	-0.7	0.45	-0.76
TCGA-FC-A5OB-01	0.04	-1.36	0.27	-1.11
TCGA-FC-A66V-01	-1.8	-0.82	1.25	-1.32
TCGA-FC-A6HD-01	-1.26	-2	2.1	-2.65
TCGA-FC-A8O0-01	0.07	-1.17	0.25	-0.97
TCGA-G9-6329-01	0.47	0.74	0.58	0.18
TCGA-G9-6332-01	0.48	0.61	0.59	0.08
TCGA-G9-6333-01	-0.88	-0.1	0.15	-0.16
TCGA-G9-6336-01	-0.89	1.26	0.5	0.58
TCGA-G9-6338-01	-0.73	-0.66	1.45	-1.32
TCGA-G9-6339-01	-0.67	0.46	0.74	-0.11
TCGA-G9-6342-01	0.2	1.04	-0.81	1.21
TCGA-G9-6343-01	-1.53	0.62	1.12	-0.23
TCGA-G9-6347-01	-1.37	0.49	2.23	-0.98
TCGA-G9-6348-01	-1	1.02	0.62	0.35
TCGA-G9-6351-01	-0.33	1.38	-0.03	0.99
TCGA-G9-6353-01	-0.63	0.74	0.19	0.41
TCGA-G9-6354-01	-0.64	0.85	0.7	0.18
TCGA-G9-6356-01	0.46	1.5	0.09	1
TCGA-G9-6361-01	0.07	1.47	-0.04	1.05
TCGA-G9-6362-01	-0.37	-1.15	0.8	-1.28
TCGA-G9-6363-01	0.41	1.95	0.41	1.12
TCGA-G9-6364-01	-0.21	0.72	-0.29	0.67
TCGA-G9-6365-01	0.2	1.26	0.59	0.53
TCGA-G9-6366-01	-0.08	1.21	0.14	0.76
TCGA-G9-6367-01	-0.73	-0.58	0.14	-0.49
TCGA-G9-6369-01	-1.09	-0.45	1.44	-1.17
TCGA-G9-6370-01	-0.39	-0.85	-0.34	-0.39
TCGA-G9-6371-01	0.48	0.28	0.58	-0.15
TCGA-G9-6373-01	0.09	0.93	0.25	0.51
TCGA-G9-6377-01	-0.2	1.3	0.43	0.66
TCGA-G9-6378-01	0.39	-1.18	0.31	-1.01
TCGA-G9-6379-01	-1.84	-0.18	1.91	-1.26
TCGA-G9-6384-01	1.22	-1.03	-1.6	0.23
TCGA-G9-6385-01	-0.15	0.82	0.12	0.51
TCGA-G9-6494-01	0.83	-0.23	-0.49	0.13
TCGA-G9-6496-01	-0.97	-0.04	0.78	-0.49
TCGA-G9-6498-01	-0.32	0.49	1.04	-0.27
TCGA-G9-6499-01	-1.09	0.47	0.88	-0.19
TCGA-G9-7509-01	0.79	1.01	-0.58	1.05
TCGA-G9-7510-01	-0.9	1.2	0.2	0.72
TCGA-G9-7519-01	-1.47	0.83	0.88	0.06
TCGA-G9-7521-01	0.08	0.53	0.22	0.24
TCGA-G9-7522-01	-0.42	0.82	-0.28	0.74
TCGA-G9-7523-01	0.59	1.18	0.19	0.72
TCGA-G9-7525-01	0.64	2.25	0.29	1.41
TCGA-G9-A9S0-01	-0.73	-0.67	1.47	-1.34
TCGA-G9-A9S4-01	0.9	-3.26	0.58	-2.63
TCGA-G9-A9S7-01	-0.44	0.02	0.27	-0.14
TCGA-H9-7775-01	0.43	1.51	-0.95	1.62
TCGA-H9-A6BX-01	-0.52	0.74	-0.5	0.81
TCGA-H9-A6BY-01	-0.85	-0.87	1.5	-1.5
TCGA-HC-7075-01	0.18	0.73	0.4	0.27
TCGA-HC-7077-01	0.68	-0.68	0.17	-0.58
TCGA-HC-7078-01	-0.49	0.71	-0.04	0.52
TCGA-HC-7079-01	1.72	0.7	-1.51	1.38
TCGA-HC-7080-01	-0.71	-1.41	0.14	-1.07
TCGA-HC-7081-01	0.72	1.02	-1.15	1.4
TCGA-HC-7209-01	0.04	0.21	-1.27	0.9
TCGA-HC-7210-01	-0.19	1.34	-1.57	1.87
TCGA-HC-7211-01	0.3	0.71	-1.97	1.66
TCGA-HC-7212-01	2.35	0.51	-2.01	1.55
TCGA-HC-7213-01	0.21	0.98	-0.51	0.99
TCGA-HC-7230-01	1.5	0.47	-0.54	0.65
TCGA-HC-7231-01	0.89	1.32	-0.43	1.18
TCGA-HC-7232-01	0.75	-0.08	-0.85	0.45
TCGA-HC-7233-01	1.06	0.84	-0.3	0.77
TCGA-HC-7736-01	0.74	-0.26	-2.01	1.01
TCGA-HC-7737-01	-0.36	1.11	-1.31	1.55
TCGA-HC-7738-01	-0.39	0.63	-0.13	0.52
TCGA-HC-7740-01	-0.04	0.65	-0.06	0.49
TCGA-HC-7742-01	-0.36	1.22	-0.46	1.13
TCGA-HC-7744-01	1.02	-0.31	-0.77	0.23
TCGA-HC-7745-01	-0.24	0.48	-0.32	0.53
TCGA-HC-7747-01	-0.05	0.63	0.4	0.21
TCGA-HC-7748-01	1.05	0.86	-1.96	1.77
TCGA-HC-7749-01	0.8	0.36	-0.11	0.32
TCGA-HC-7750-01	-0.12	0.92	-0.27	0.8
TCGA-HC-7752-01	-0.56	-1.81	0.06	-1.31
TCGA-HC-7817-01	-0.83	0.45	-0.11	0.38
TCGA-HC-7818-01	-0.66	0.96	-1.06	1.3
TCGA-HC-7819-01	1.15	0.3	-0.98	0.79
TCGA-HC-7820-01	-0.02	0.06	-0.11	0.11
TCGA-HC-7821-01	0.86	-1.28	-0.76	-0.45
TCGA-HC-8213-01	0.21	-0.21	-0.19	-0.03
TCGA-HC-8216-01	0.22	0.47	0.16	0.24
TCGA-HC-8256-01	-0.22	-0.91	0.04	-0.66
TCGA-HC-8257-01	1.56	-0.81	-0.14	-0.48
TCGA-HC-8258-01	-0.65	-0.3	0.33	-0.4
TCGA-HC-8259-01	0.63	1.5	-0.22	1.18
TCGA-HC-8260-01	-0.52	0.39	-0.25	0.42
TCGA-HC-8261-01	-0.61	-0.24	0.59	-0.52
TCGA-HC-8262-01	0.59	0.63	-0.04	0.47
TCGA-HC-8264-01	-4.99	-1.15	-0.11	-0.74
TCGA-HC-8265-01	-0.65	-0.24	1.01	-0.76
TCGA-HC-8266-01	0.87	1.17	0.18	0.71
TCGA-HC-A48F-01	0.36	-2.64	-0.73	-1.42
TCGA-HC-A4ZV-01	1.19	-1.18	-0.62	-0.46
TCGA-HC-A631-01	0.28	-1.97	-0.03	-1.37
TCGA-HC-A632-01	1.26	-1.47	-0.9	-0.5
TCGA-HC-A6AL-01	-1.54	-0.39	2.06	-1.5
TCGA-HC-A6AN-01	-1.51	0.71	1.08	-0.14
TCGA-HC-A6AO-01	-2.08	-0.66	1.97	-1.63
TCGA-HC-A6AP-01	-2.4	0.28	1.86	-0.91
TCGA-HC-A6AQ-01	-1.39	-0.7	1.96	-1.66
TCGA-HC-A6AS-01	-1.78	0.11	1.94	-1.08
TCGA-HC-A6HX-01	-1.49	-0.93	2.04	-1.86
TCGA-HC-A6HY-01	-0.85	0.28	1.24	-0.54
TCGA-HC-A76W-01	0.61	0	0.06	-0.03
TCGA-HC-A76X-01	1.15	1.27	-0.38	1.12
TCGA-HC-A8CY-01	1.33	-0.71	-0.01	-0.49
TCGA-HC-A8D0-01	0.4	1.23	0.21	0.74
TCGA-HC-A8D1-01	0.31	0.73	-1.12	1.17
TCGA-HC-A9TE-01	0.13	-0.67	-0.53	-0.16
TCGA-HC-A9TH-01	-0.22	0.64	0	0.45
TCGA-HI-7168-01	-0.13	-1.1	0.31	-0.96
TCGA-HI-7169-01	-0.11	-1.81	0.91	-1.8
TCGA-HI-7170-01	-0.4	0.96	0.61	0.31
TCGA-HI-7171-01	1.33	0.44	-0.43	0.57
TCGA-J4-8198-01	1	-0.82	-1.63	0.39
TCGA-J4-8200-01	0.54	0.31	-0.23	0.36
TCGA-J4-A67K-01	-0.81	0.04	1.27	-0.73
TCGA-J4-A67L-01	-2.01	0.25	1.76	-0.87
TCGA-J4-A67M-01	-2	-0.27	1.57	-1.12
TCGA-J4-A67N-01	-1.14	-1.83	1.55	-2.2
TCGA-J4-A67O-01	-1.87	-0.05	2.36	-1.44
TCGA-J4-A67Q-01	-1.62	-0.15	1.25	-0.84
TCGA-J4-A67R-01	-1.05	0.61	1.56	-0.5
TCGA-J4-A67S-01	-1.46	0.36	1.17	-0.44
TCGA-J4-A67T-01	-0.46	0.4	0.42	0.04
TCGA-J4-A6G1-01	0.7	1.21	-0.19	0.96
TCGA-J4-A6G3-01	-0.27	1.01	-0.36	0.92
TCGA-J4-A6M7-01	1.28	0.39	-0.91	0.82
TCGA-J4-A83I-01	0.14	0.88	-1.43	1.46
TCGA-J4-A83J-01	-1.33	0.27	-0.54	0.51
TCGA-J4-A83K-01	-0.01	0.71	-0.16	0.59
TCGA-J4-A83L-01	-0.99	-0.39	-0.64	0.11
TCGA-J4-A83M-01	-0.27	0.16	-0.66	0.51
TCGA-J4-A83N-01	-0.27	0.7	0.18	0.38
TCGA-J4-AATV-01	-0.93	0.91	-0.8	1.11
TCGA-J4-AATZ-01	0.2	-0.8	-0.46	-0.29
TCGA-J4-AAU2-01	-0.48	0.36	0.09	0.2
TCGA-J9-A52B-01	0.46	-1.95	0.81	-1.85
TCGA-J9-A52C-01	-0.71	0.68	0.93	-0.07
TCGA-J9-A52D-01	0.64	-1.58	0.04	-1.14
TCGA-J9-A52E-01	-0.62	-0.44	1.21	-1.02
TCGA-J9-A8CK-01	-0.64	0.34	0.25	0.09
TCGA-J9-A8CL-01	-0.74	-0.1	0.7	-0.48
TCGA-J9-A8CM-01	0.43	0.75	0.43	0.27
TCGA-J9-A8CN-01	-1.29	-0.18	0.5	-0.42
TCGA-J9-A8CP-01	-1.08	-0.21	0.2	-0.27
TCGA-KC-A4BL-01	0.38	-0.44	-0.16	-0.21
TCGA-KC-A4BN-01	-0.33	0.43	-0.84	0.8
TCGA-KC-A4BR-01	-0.59	0.15	-0.21	0.23
TCGA-KC-A4BV-01	1.08	-1.44	-0.89	-0.48
TCGA-KC-A7F3-01	-1.98	-0.07	0.5	-0.35
TCGA-KC-A7F5-01	-0.63	-2.01	1.88	-2.53
TCGA-KC-A7F6-01	0.16	0.31	0.42	-0.04
TCGA-KC-A7FA-01	-1.04	-0.04	0.97	-0.6
TCGA-KC-A7FD-01	-0.42	-0.52	-0.14	-0.28
TCGA-KC-A7FE-01	-0.32	0.04	0.02	0.02
TCGA-KK-A59V-01	1.25	-1.69	1.68	-2.18
TCGA-KK-A59X-01	-1.16	-0.45	2.04	-1.52
TCGA-KK-A59Y-01	-0.33	0.72	0.35	0.3
TCGA-KK-A59Z-01	-0.32	0.16	-0.13	0.19
TCGA-KK-A5A1-01	1.11	-0.18	0.29	-0.3
TCGA-KK-A6DY-01	-0.66	0.58	-0.39	0.64
TCGA-KK-A6E0-01	-0.63	0.3	0.44	-0.05
TCGA-KK-A6E1-01	-1.58	0.8	0.62	0.19
TCGA-KK-A6E2-01	2.3	-1.11	-1.15	-0.1
TCGA-KK-A6E3-01	-1.45	0.11	1.72	-0.94
TCGA-KK-A6E4-01	-0.51	0.82	1.08	-0.06
TCGA-KK-A6E5-01	-0.06	0.22	0.15	0.07
TCGA-KK-A6E6-01	0.19	1.81	-0.08	1.31
TCGA-KK-A6E7-01	-0.38	-1.39	1.75	-2.02
TCGA-KK-A6E8-01	-0.49	-0.87	1.15	-1.29
TCGA-KK-A7AP-01	0.03	-2.21	0.5	-1.85
TCGA-KK-A7AQ-01	-2.77	0.13	1.27	-0.66
TCGA-KK-A7AU-01	1.06	-0.41	-0.19	-0.17
TCGA-KK-A7AV-01	-0.94	0.84	0.74	0.15
TCGA-KK-A7AW-01	-1.54	-0.73	1.89	-1.63
TCGA-KK-A7AY-01	-1.48	-0.04	1.66	-1.01
TCGA-KK-A7AZ-01	-0.11	-0.81	1.38	-1.39
TCGA-KK-A7B0-01	-2.38	-0.03	1.78	-1.07
TCGA-KK-A7B1-01	-0.56	1.07	-0.54	1.07
TCGA-KK-A7B2-01	-1.85	0.67	1.33	-0.32
TCGA-KK-A7B3-01	-0.19	-0.17	0.5	-0.41
TCGA-KK-A7B4-01	0.03	-0.7	-0.11	-0.43
TCGA-KK-A8I4-01	-0.37	0.19	-0.22	0.26
TCGA-KK-A8I5-01	-0.68	0.32	-0.31	0.41
TCGA-KK-A8I6-01	-0.25	1.2	-0.4	1.08
TCGA-KK-A8I7-01	-0.41	0.85	-0.08	0.65
TCGA-KK-A8I8-01	0.76	-1.78	0.61	-1.61
TCGA-KK-A8I9-01	-1.05	0.32	1.5	-0.67
TCGA-KK-A8IA-01	0.48	-0.02	0.12	-0.08
TCGA-KK-A8IB-01	-1.92	0.58	1.21	-0.31
TCGA-KK-A8IC-01	-0.39	0.99	-0.64	1.08
TCGA-KK-A8ID-01	0.51	-2.53	-0.54	-1.46
TCGA-KK-A8IF-01	-0.67	-1.98	1.36	-2.2
TCGA-KK-A8IG-01	-0.89	-0.18	0.38	-0.35
TCGA-KK-A8IH-01	-1.18	1.38	0.06	0.93
TCGA-KK-A8II-01	0.57	-1.35	-1	-0.35
TCGA-KK-A8IJ-01	-0.1	0.27	-0.11	0.25
TCGA-KK-A8IK-01	-0.03	-2.69	1.19	-2.59
TCGA-KK-A8IL-01	-0.72	0.63	1.16	-0.25
TCGA-KK-A8IM-01	0.63	0.49	-0.32	0.53
TCGA-M7-A71Y-01	-0.7	-1.04	0.57	-1.07
TCGA-M7-A71Z-01	-0.02	-1.77	1.03	-1.86
TCGA-M7-A720-01	-1	0.49	-0.16	0.44
TCGA-M7-A721-01	-0.79	0.89	0.02	0.61
TCGA-M7-A722-01	-1.09	-2.31	1.66	-2.61
TCGA-M7-A723-01	-1.43	0.93	1.38	-0.16
TCGA-M7-A724-01	-0.12	-2.4	1.98	-2.86
TCGA-M7-A725-01	0.07	0.03	0.73	-0.41
TCGA-MG-AAMC-01	-0.99	-0.23	1.74	-1.19
TCGA-QU-A6IL-01	-1.42	-1.6	1.67	-2.11
TCGA-QU-A6IM-01	-2.5	-1.66	1.9	-2.29
TCGA-QU-A6IN-01	-0.66	-1.65	0.98	-1.74
TCGA-QU-A6IO-01	-1.63	-2.25	1.56	-2.5
TCGA-QU-A6IP-01	-0.1	0.57	0.54	0.07
TCGA-SU-A7E7-01	0.66	0.45	-0.68	0.72
TCGA-TK-A8OK-01	0.54	-1.17	-1.04	-0.21
TCGA-TP-A8TT-01	-0.38	0.69	-0.67	0.88
TCGA-TP-A8TV-01	-1.32	-0.2	0.99	-0.73
TCGA-V1-A8MF-01	-0.46	-0.46	0.62	-0.69
TCGA-V1-A8MG-01	0.23	-1.04	0.58	-1.07
TCGA-V1-A8MJ-01	-1.25	0.87	0.64	0.23
TCGA-V1-A8MK-01	-0.39	0.32	0.26	0.07
TCGA-V1-A8ML-01	-0.34	-0.46	0.82	-0.81
TCGA-V1-A8MM-01	-0.57	0.58	1.45	-0.45
TCGA-V1-A8MU-01	-1.32	0.96	0.41	0.43
TCGA-V1-A8WL-01	-0.43	0.7	0.42	0.24
TCGA-V1-A8WN-01	0.81	0.22	-0.94	0.72
TCGA-V1-A8WS-01	1.3	-1.75	-0.12	-1.15
TCGA-V1-A8WV-01	-0.79	-0.08	0.59	-0.41
TCGA-V1-A8WW-01	-1.38	0.54	0.67	-0.02
TCGA-V1-A8X3-01	0.02	0.46	-0.37	0.54
TCGA-V1-A9O5-06	1.22	-0.35	1.2	-0.96
TCGA-V1-A9O5-01	-0.42	1.18	1.36	0.02
TCGA-V1-A9O7-01	0.18	0.25	-0.29	0.35
TCGA-V1-A9O9-01	0.79	1.06	-0.26	0.9
TCGA-V1-A9OA-01	0.63	-1.04	-0.31	-0.55
TCGA-V1-A9OF-01	-0.41	-1.25	0.59	-1.22
TCGA-V1-A9OH-01	-0.61	0.49	0.2	0.22
TCGA-V1-A9OL-01	0.66	0.19	0.42	-0.12
TCGA-V1-A9OQ-01	-1.38	0.07	0.53	-0.26
TCGA-V1-A9OT-01	-0.41	-0.4	0.62	-0.65
TCGA-V1-A9OX-01	-1.33	0.62	1.07	-0.2
TCGA-V1-A9OY-01	0.02	0.96	0.62	0.31
TCGA-V1-A9Z7-01	0.98	-0.58	0.63	-0.78
TCGA-V1-A9Z8-01	-0.15	1.15	0.74	0.37
TCGA-V1-A9Z9-01	-0.87	1.03	0.38	0.5
TCGA-V1-A9ZG-01	-0.67	0.21	0.09	0.1
TCGA-V1-A9ZI-01	-0.77	0.22	0.89	-0.37
TCGA-V1-A9ZK-01	-0.82	0.25	-0.24	0.32
TCGA-V1-A9ZR-01	-0.32	-0.82	-0.46	-0.3
TCGA-VN-A88I-01	-0.66	-0.12	-0.24	0.06
TCGA-VN-A88K-01	0.12	-0.64	-0.14	-0.37
TCGA-VN-A88L-01	0.44	1.57	-0.05	1.14
TCGA-VN-A88M-01	-0.26	-0.13	0.8	-0.56
TCGA-VN-A88N-01	-0.04	0.39	0.24	0.13
TCGA-VN-A88O-01	-1.18	-0.97	0.82	-1.17
TCGA-VN-A88P-01	-0.08	0.22	0.55	-0.18
TCGA-VN-A88Q-01	1.11	0.06	-1.18	0.74
TCGA-VN-A88R-01	-1.73	-1.31	1.71	-1.93
TCGA-VN-A943-01	-0.38	-1.31	0.12	-0.99
TCGA-VP-A872-01	-1.58	0.89	0.36	0.41
TCGA-VP-A875-01	0.88	-0.46	-0.97	0.25
TCGA-VP-A876-01	1.94	0.12	-0.67	0.48
TCGA-VP-A878-01	-1.74	0.43	0.11	0.24
TCGA-VP-A879-01	-0.42	0.7	-1.19	1.2
TCGA-VP-A87B-01	-0.73	-0.99	-0.09	-0.64
TCGA-VP-A87C-01	0.87	0.77	-0.39	0.77
TCGA-VP-A87D-01	0.98	-1.3	-1.77	0.14
TCGA-VP-A87E-01	-0.27	1.11	-0.2	0.9
TCGA-VP-A87H-01	0.08	-0.07	0.3	-0.23
TCGA-VP-A87J-01	0.06	-0.56	-0.1	-0.33
TCGA-VP-A87K-01	0.43	-3.92	-0.02	-2.74
TCGA-VP-AA1N-01	-1.4	0.85	1.1	-0.05
TCGA-WW-A8ZI-01	1.35	-2.66	-0.15	-1.78
TCGA-X4-A8KQ-01	-0.47	0.68	0.98	-0.1
TCGA-X4-A8KS-01	-1.51	-0.83	0.83	-1.08
TCGA-XA-A8JR-01	-0.97	0.67	0.62	0.1
TCGA-XJ-A83F-01	-0.11	0.37	0.46	-0.01
TCGA-XJ-A83G-01	-1.6	-0.06	1.04	-0.66
TCGA-XJ-A83H-01	-0.88	-0.22	-0.19	-0.04
TCGA-XJ-A9DI-01	0.52	0.61	-0.05	0.46
TCGA-XJ-A9DK-01	-0.97	-0.22	-0.09	-0.1
TCGA-XJ-A9DQ-01	-0.7	-0.97	0.07	-0.73
TCGA-XJ-A9DX-01	0.2	-3.09	0.04	-2.19
TCGA-XK-AAIR-01	-0.35	0.4	-0.91	0.82
TCGA-XK-AAIV-01	-0.4	0.39	1.51	-0.62
TCGA-XK-AAIW-01	1.55	-1.43	0.43	-1.25
TCGA-XK-AAJ3-01	-0.93	-0.83	0.66	-0.97
TCGA-XK-AAJA-01	-1.07	-0.22	-0.32	0.03
TCGA-XK-AAJP-01	-0.57	-0.65	0.21	-0.58
TCGA-XK-AAJR-01	-0.08	0.43	-0.41	0.55
TCGA-XK-AAJT-01	-0.57	-0.98	1.21	-1.4
TCGA-XK-AAJU-01	0.01	0.91	0.03	0.62
TCGA-XK-AAK1-01	-1.55	-0.02	1.16	-0.7
TCGA-XQ-A8TA-01	0.96	-1.12	0.85	-1.29
TCGA-XQ-A8TB-01	0.93	0.56	-1.27	1.15
TCGA-Y6-A8TL-01	-0.66	0.13	0.36	-0.12
TCGA-Y6-A9XI-01	-0.69	-1.55	-1.08	-0.45
TCGA-YJ-A8SW-01	0.42	-0.56	-0.93	0.16
TCGA-YL-A8HJ-01	0.87	1.12	-1.19	1.5
TCGA-YL-A8HK-01	-0.5	0.86	-1.23	1.33
TCGA-YL-A8HL-01	0.52	-2.55	-1.27	-1.04
TCGA-YL-A8HM-01	-0.48	-0.37	1.5	-1.16
TCGA-YL-A8HO-01	0.34	-0.35	0.62	-0.61
TCGA-YL-A8S8-01	0.02	0.16	0.34	-0.09
TCGA-YL-A8S9-01	0.38	-2.62	0.12	-1.91
TCGA-YL-A8SA-01	-0.31	-0.99	-0.77	-0.24
TCGA-YL-A8SB-01	0.54	0.13	-0.38	0.31
TCGA-YL-A8SC-01	0.71	-0.05	-0.06	0.01
TCGA-YL-A8SF-01	0.03	0.62	-0.72	0.87
TCGA-YL-A8SH-01	-0.57	-1.21	0.33	-1.04
TCGA-YL-A8SI-01	-0.44	0.09	-0.08	0.11
TCGA-YL-A8SJ-01	1.96	-1.93	-0.83	-0.86
TCGA-YL-A8SK-01	-0.2	-1.17	0.14	-0.9
TCGA-YL-A8SL-01	1.01	-1.82	-0.59	-0.93
TCGA-YL-A8SO-01	-1.23	0.16	1.18	-0.59
TCGA-YL-A8SP-01	1.45	-2.26	-0.15	-1.49
TCGA-YL-A8SQ-01	1.56	-0.42	-0.26	-0.14
TCGA-YL-A8SR-01	-0.22	-0.32	-0.53	0.09
TCGA-YL-A9WH-01	0.18	0.34	1.55	-0.68
TCGA-YL-A9WI-01	0.16	-0.94	0.77	-1.12
TCGA-YL-A9WJ-01	-1.09	-0.12	-0.12	-0.01
TCGA-YL-A9WK-01	0.66	-1.84	0.8	-1.77
TCGA-YL-A9WL-01	0.83	-0.55	-0.04	-0.36
TCGA-YL-A9WX-01	-0.02	0.62	-1.07	1.07
TCGA-YL-A9WY-01	-0.53	0.47	0.82	-0.15
TCGA-ZG-A8QW-01	-1.04	0.63	1.63	-0.53
TCGA-ZG-A8QX-01	-0.26	-0.3	0.68	-0.62
TCGA-ZG-A8QY-01	0.73	-1.22	0.72	-1.28
TCGA-ZG-A8QZ-01	0.17	1.19	-0.63	1.21
TCGA-ZG-A9KY-01	2.53	-0.58	-0.14	-0.32
TCGA-ZG-A9L0-01	-0.75	0.44	1.62	-0.66
TCGA-ZG-A9L1-01	2.37	-1.13	-0.39	-0.56
TCGA-ZG-A9L2-01	0.14	-0.24	0.54	-0.49
TCGA-ZG-A9L4-01	-0.55	1	0.3	0.53
TCGA-ZG-A9L5-01	0.88	-0.95	-0.57	-0.33
TCGA-ZG-A9L6-01	0.18	0.06	0.04	0.02
TCGA-ZG-A9L9-01	0.02	-0.92	1.91	-1.78
TCGA-ZG-A9LB-01	-0.5	-0.09	1.59	-1.01
TCGA-ZG-A9LM-01	-1.08	0.61	1.51	-0.46
TCGA-ZG-A9LN-01	-0.01	2.28	0.68	1.2
TCGA-ZG-A9LS-01	-0.7	0.36	0.49	-0.04
TCGA-ZG-A9LU-01	-1.14	-1.89	1.78	-2.38
TCGA-ZG-A9LY-01	-0.06	1.03	-0.43	0.98
TCGA-ZG-A9LZ-01	0.19	0.62	0.38	0.21
TCGA-ZG-A9M4-01	1.61	-0.83	-0.39	-0.35
TCGA-ZG-A9MC-01	0.35	0.66	-0.09	0.52
TCGA-ZG-A9N3-01	0.54	-1.06	1.15	-1.43
TCGA-ZG-A9ND-01	-0.63	-1.04	0.16	-0.82
TCGA-ZG-A9NI-01	0.81	-0.38	0.89	-0.8
